# Epigenetic plasticity cooperates with emergent cell-cell interactions to drive neoplastic tissue remodeling in the pancreas

**DOI:** 10.1101/2022.07.26.501417

**Authors:** Cassandra Burdziak, Direna Alonso-Curbelo, Thomas Walle, Francisco M. Barriga, José Reyes, Yubin Xie, Zhen Zhao, Chujun Julia Zhao, Hsuan-An Chen, Ojasvi Chaudhary, Ignas Masilionis, Zi-Ning Choo, Vianne Gao, Wei Luan, Alexandra Wuest, Yu-Jui Ho, Yuhong Wei, Daniela Quail, Richard Koche, Linas Mazutis, Tal Nawy, Ronan Chaligné, Scott W. Lowe, Dana Pe’er

## Abstract

The response to tumor-initiating inflammatory and genetic insults can vary amongst morphologically indistinguishable cells, suggesting yet uncharacterized roles for epigenetic plasticity during early neoplasia. To investigate the origins and impact of such plasticity, we perform single-cell analyses on normal, inflamed, pre-malignant and malignant tissues in autochthonous models of pancreatic cancer. We reproducibly identify heterogeneous cell-states that are primed for diverse late-emerging neoplastic fates and link these to chromatin remodeling at cell-cell communication loci. Using a new inference approach, we reveal signaling gene modules and tissue-level crosstalk, including a neoplasia-driving feedback loop between discrete epithelial and immune cell populations that we validate by genetic perturbation in mice. Our results uncover a neoplasia-specific tissue remodeling program that may be exploited for pancreas cancer interception.

**One-Sentence Summary:** Single-cell analysis reveals that enhanced epigenetic plasticity drives pro-neoplastic crosstalk in early pancreatic cancer.
