## Supplementary material for "Epigenetic plasticity cooperates with emergent cell-cell interactions to drive neoplastic tissue remodeling in the pancreas": Table S1

library name	title	organism	cell type	tissue	experimental condition	Model	Alleles	Treatment	Sorting strategy	Time point (analyses)	Sex	molecule	single or paired-end	instrument model	description
DACD511_Kate_plus	Epithelial_N1_1	Mus musculus	sorted primary pancreatic epithelial cells (mKate2+)	pancreas	N1	C;RIK	p48Cre;RIK	PBS / Day 2	mKate2+;Cd45-;DAPI-	5-6 weeks old	Male	total RNA	paired-end	Illumina NovaSeq 6000	10x Genomics (3' kit, v2.0)
DACD550_kate_plus	Epithelial_N1_2	Mus musculus	sorted primary pancreatic epithelial cells (mKate2+)	pancreas	N1	C;RIK	p48Cre;RIK	PBS / Day 2	mKate2+;Cd45-;DAPI-	5-6 weeks old	Male	total RNA	paired-end	Illumina NovaSeq 6000	10x Genomics (3' kit, v2.0)
DAC_B530-Kate+	Epithelial_N2_1	Mus musculus	sorted primary pancreatic epithelial cells (mKate2+)	pancreas	N2	C;RIK	p48Cre;RIK	Caerulein / Day 2	mKate2+;Cd45-;DAPI-	5-6 weeks old	Male	total RNA	paired-end	Illumina HiSeq 2500	10x Genomics (3' kit, v2.0)
DACD403_Kate_plus	Epithelial_N2_2	Mus musculus	sorted primary pancreatic epithelial cells (mKate2+)	pancreas	N2	C;RIK	p48Cre;RIK	Caerulein / Day 2	mKate2+;Cd45-;DAPI-	5-6 weeks old	Male	total RNA	paired-end	Illumina NovaSeq 6000	10x Genomics (3' kit, v2.0)
DACD394_Kate_plus	Epithelial_K1_1	Mus musculus	sorted primary pancreatic epithelial cells (mKate2+)	pancreas	K1	KC;RIK-shRen.713 (Off Dox)	p48Cre;RIK;LSL-KrasG12D	PBS / Day 2	mKate2+;Cd45-;DAPI-	5-6 weeks old	Male	total RNA	paired-end	Illumina NovaSeq 6000	10x Genomics (3' kit, v2.0)
DACD406_Kate_plus	Epithelial_K1_2	Mus musculus	sorted primary pancreatic epithelial cells (mKate2+)	pancreas	K1	KC;RIK	p48Cre;RIK;LSL-KrasG12D	PBS / Day 2	mKate2+;Cd45-;DAPI-	5-6 weeks old	Male	total RNA	paired-end	Illumina NovaSeq 6000	10x Genomics (3' kit, v2.0)
DACD351-Kate+	Epithelial_K1_3	Mus musculus	sorted primary pancreatic epithelial cells (mKate2+)	pancreas	K1	KC;RIK-shRNA (Off Dox)	p48Cre;RIK;LSL-KrasG12D	PBS / Day 2	mKate2+;Cd45-;DAPI-	5-6 weeks old	Male	total RNA	paired-end	Illumina NovaSeq 6000	10x Genomics (3' kit, v2.0)
DAC_C263_EPI	Epithelial_K1.5_1	Mus musculus	sorted primary pancreatic epithelial cells (mKate2+)	pancreas	K1.5	KC;RIK-shRNA (Off Dox)	p48Cre;RIK;LSL-KrasG12D	PBS / Week 3	mKate2+;Cd45-;DAPI-	8-9 weeks old	Male	total RNA	paired-end	Illumina NovaSeq 6000	10x Genomics (3' kit, v2.0)
D396_EPI	Epithelial_K1.5_2	Mus musculus	sorted primary pancreatic epithelial cells (mKate2+)	pancreas	K1.5	KC;RIK-shRNA (Off Dox)	p48Cre;RIK;LSL-KrasG12D	PBS / Week 3	mKate2+;Cd45-;DAPI-	8-9 weeks old	Male	total RNA	paired-end	Illumina NovaSeq 6000	10x Genomics (3' kit, v2.0)
DACD404_Kate_plus	Epithelial_K2_1	Mus musculus	sorted primary pancreatic epithelial cells (mKate2+)	pancreas	K2	KC;RIK	p48Cre;RIK;LSL-KrasG12D	Caerulein / Day 2	mKate2+;Cd45-;DAPI-	5-6 weeks old	Male	total RNA	paired-end	Illumina NovaSeq 6000	10x Genomics (3' kit, v2.0)
DACD407_Kate_plus	Epithelial_K2-Day1_1	Mus musculus	sorted primary pancreatic epithelial cells (mKate2+)	pancreas	K2-Day1	KC;RIK	p48Cre;RIK;LSL-KrasG12D	Caerulein / Day 1	mKate2+;Cd45-;DAPI-	5-6 weeks old	Male	total RNA	paired-end	Illumina NovaSeq 6000	10x Genomics (3' kit, v2.0)
DAC_DI143_Epi	Epithelial_K3_1	Mus musculus	sorted primary pancreatic epithelial cells (mKate2+)	pancreas	K3	KC;RIK	p48Cre;RIK;LSL-KrasG12D	Caerulein / Week 3	mKate2+;Cd45-;DAPI-	8-9 weeks old	Male	total RNA	paired-end	Illumina NovaSeq 6000	10x Genomics (3' kit, v2.0)
DACD482_Kate_plus	Epithelial_K3_2	Mus musculus	sorted primary pancreatic epithelial cells (mKate2+)	pancreas	K3	KC;RIK	p48Cre;RIK;LSL-KrasG12D	Caerulein / Week 3	mKate2+;Cd45-;DAPI-	8-9 weeks old	Male	total RNA	paired-end	Illumina NovaSeq 6000	10x Genomics (3' kit, v2.0)
DAC_C301-EPI_1	Epithelial_K4_1	Mus musculus	sorted primary pancreatic epithelial cells (mKate2+)	pancreas	K4	KC;RIK	p48Cre;RIK;LSL-KrasG12D	n/a	mKate2+;Cd45-;DAPI-	27 weeks old	Male	total RNA	paired-end	Illumina NovaSeq 6000	10x Genomics (3' kit, v2.0)
DAC_C301-EPI_2	Epithelial_K4_2	Mus musculus	sorted primary pancreatic epithelial cells (mKate2+)	pancreas	K4	KC;RIK	p48Cre;RIK;LSL-KrasG12D	n/a	mKate2+;Cd45-;DAPI-	27 weeks old	Male	total RNA	paired-end	Illumina NovaSeq 6000	10x Genomics (3' kit, v2.0)
Ag-PDAC-PT-Kate	Epithelial_K5_1	Mus musculus	sorted primary pancreatic epithelial cells (mKate2+)	pancreas	K5	KPC;RIK	p48Cre;RIK;LSL-KrasG12D;p53R172H	PDAC lesion (Primary Tumor)	mKate2+;Cd45-;DAPI-	PDAC lesion	Male	total RNA	paired-end	Illumina NovaSeq 6000	10x Genomics (3' kit, v2.0)
Ag-Lung-Mets-Kate	Epithelial_K6_1	Mus musculus	sorted primary pancreatic epithelial cells (mKate2+)	pancreas	K6	KPC;RIK	p48Cre;RIK;LSL-KrasG12D;p53R172H	PDAC lesion (Lung Metastases)	mKate2+;Cd45-;DAPI-	PDAC lesion	Male	total RNA	paired-end	Illumina NovaSeq 6000	10x Genomics (3' kit, v2.0)
DAC_D020_p5_Epi	Epithelial_K5_3	Mus musculus	sorted primary pancreatic epithelial cells (mKate2+)	pancreas	K5	KPC;RIK	p48Cre;RIK;LSL-KrasG12D;p53fl/wt	PDAC lesion (Primary Tumor)	mKate2+;Cd45-;DAPI-	PDAC lesion	Male	total RNA	paired-end	Illumina NovaSeq 6000	10x Genomics (3' kit, v2.0)
DACC963PT_Kate_plus	Epithelial_K5_4	Mus musculus	sorted primary pancreatic epithelial cells (mKate2+)	pancreas	K5	KPC;RIK	p48Cre;RIK;LSL-KrasG12D;p53fl/wt	PDAC lesion (Primary Tumor)	mKate2+;Cd45-;DAPI-	PDAC lesion	Male	total RNA	paired-end	Illumina NovaSeq 6000	10x Genomics (3' kit, v2.0)
DACC963LIVERmet	Epithelial_K6_4.1	Mus musculus	sorted primary pancreatic epithelial cells (mKate2+)	pancreas	K6	KPC;RIK	p48Cre;RIK;LSL-KrasG12D;p53fl/wt	PDAC lesion (Liver Metastases)	mKate2+;Cd45-;DAPI-	PDAC lesion	Male	total RNA	paired-end	Illumina NovaSeq 6000	10x Genomics (3' kit, v2.0)
DACC963_mKate_plus	Epithelial_K6_4.2	Mus musculus	sorted primary pancreatic epithelial cells (mKate2+)	pancreas	K6	KPC;RIK	p48Cre;RIK;LSL-KrasG12D;p53fl/wt	PDAC lesion (Lung Metastases)	mKate2+;Cd45-;DAPI-	PDAC lesion	Male	total RNA	paired-end	Illumina NovaSeq 6000	10x Genomics (3' kit, v2.0)
DACD350-Kate+	Epithelial_K2shControl_1	Mus musculus	sorted primary pancreatic epithelial cells (mKate2+)	pancreas	K2-shControl	KC;RIK-shIl33.668 (Off Dox)	KC-GEMM-ESC derived from p48-9C ESCs (Saborowski et al., PNAS, 2013) targeted with the TRE-GFP-shRNA against Il33 (sh668)	Caerulein / Day 2	mKate2+;Cd45-;DAPI-	5-6 weeks old	Male	total RNA	paired-end	Illumina NovaSeq 6000	10x Genomics (3' kit, v2.0)
DACE621-mKate2	Epithelial_K2shControl_2	Mus musculus	sorted primary pancreatic epithelial cells (mKate2+)	pancreas	K2-shControl	KC;RIK-shRen.713 (On Dox)	KC-GEMM-ESC derived from p48-9C ESCs (Saborowski et al., PNAS, 2013) targeted with the TRE-GFP-shRNA against Renilla (sh713)	Caerulein / Day 2	mKate2+;Cd45-;DAPI-	5-6 weeks old	Male	total RNA	paired-end	Illumina NovaSeq 6000	10x Genomics (3' kit, v2.0)
DACD346-Kate+	Epithelial_K2shIL33KD_1	Mus musculus	sorted primary pancreatic epithelial cells (mKate2+)	pancreas	K2-shIl33-#1	KC;RIK-shIl33.668 (On Dox)	KC-GEMM-ESC derived from p48-9C ESCs (Saborowski et al., PNAS, 2013) targeted with the TRE-GFP-shRNA against Il33 (sh668)	Caerulein / Day 2	mKate2+;Cd45-;DAPI-	5-6 weeks old	Male	total RNA	paired-end	Illumina NovaSeq 6000	10x Genomics (3' kit, v2.0)
DACE604-mKate2	Epithelial_K2shIL33KD_2	Mus musculus	sorted primary pancreatic epithelial cells (mKate2+)	pancreas	K2-shIl33-#1	KC;RIK-shIl33.668 (On Dox)	KC-GEMM-ESC derived from p48-9C ESCs (Saborowski et al., PNAS, 2013) targeted with the TRE-GFP-shRNA against Il33 (sh668)	Caerulein / Day 2	mKate2+;Cd45-;DAPI-	5-6 weeks old	Male	total RNA	paired-end	Illumina NovaSeq 6000	10x Genomics (3' kit, v2.0)
DACE605-mKate2	Epithelial_K2shIL33KD_3	Mus musculus	sorted primary pancreatic epithelial cells (mKate2+)	pancreas	K2-shIl33-#1	KC;RIK-shIl33.668 (On Dox)	KC-GEMM-ESC derived from p48-9C ESCs (Saborowski et al., PNAS, 2013) targeted with the TRE-GFP-shRNA against Il33 (sh668)	Caerulein / Day 2	mKate2+;Cd45-;DAPI-	5-6 weeks old	Male	total RNA	paired-end	Illumina NovaSeq 6000	10x Genomics (3' kit, v2.0)
DACD349_mKate2+;GFP+	Epithelial_K3shControl_1	Mus musculus	sorted primary pancreatic epithelial cells (mKate2+)	pancreas	K3-shControl	KC;RIK-shIl33.668 (Off Dox)	KC-GEMM-ESC derived from p48-9C ESCs (Saborowski et al., PNAS, 2013) targeted with the TRE-GFP-shRNA against Il33 (sh668)	Caerulein / Week 3	mKate2+;Cd45-;DAPI-	8-9 weeks old	Male	total RNA	paired-end	Illumina NovaSeq 6000	10x Genomics (3' kit, v2.0)
DACE610-EPI	Epithelial_K3shControl_2	Mus musculus	sorted primary pancreatic epithelial cells (mKate2+)	pancreas	K3-shControl	KC;RIK-shIl33.327 (Off Dox)	KC-GEMM-ESC derived from p48-9C ESCs (Saborowski et al., PNAS, 2013) targeted with the TRE-GFP-shRNA against Il33 (sh327)	Caerulein / Week 3	mKate2+;Cd45-;DAPI-	8-9 weeks old	Male	total RNA	paired-end	Illumina NovaSeq 6000	10x Genomics (3' kit, v2.0)
DACD347_mKate2+;GFP+	Epithelial_K3shIL33KD_1	Mus musculus	sorted primary pancreatic epithelial cells (mKate2+)	pancreas	K3-shIl33-#1	KC;RIK-shIl33.668 (On Dox)	KC-GEMM-ESC derived from p48-9C ESCs (Saborowski et al., PNAS, 2013) targeted with the TRE-GFP-shRNA against Il33 (sh668)	Caerulein / Week 3	mKate2+;Cd45-;DAPI-	8-9 weeks old	Male	total RNA	paired-end	Illumina NovaSeq 6000	10x Genomics (3' kit, v2.0)
DACE607-EPI	Epithelial_K3shIL33KD_2	Mus musculus	sorted primary pancreatic epithelial cells (mKate2+)	pancreas	K3-shIl33-#1	KC;RIK-shIl33.668 (On Dox)	KC-GEMM-ESC derived from p48-9C ESCs (Saborowski et al., PNAS, 2013) targeted with the TRE-GFP-shRNA against Il33 (sh668)	Caerulein / Week 3	mKate2+;Cd45-;DAPI-	8-9 weeks old	Male	total RNA	paired-end	Illumina NovaSeq 6000	10x Genomics (3' kit, v2.0)
DACE614-EPI	Epithelial_K3shIL33KD_3	Mus musculus	sorted primary pancreatic epithelial cells (mKate2+)	pancreas	K3-shIl33-#2	KC;RIK-shIl33.327 (OnDox)	KC-GEMM-ESC derived from p48-9C ESCs (Saborowski et al., PNAS, 2013) targeted with the TRE-GFP-shRNA against Il33 (sh327)	Caerulein / Week 3	mKate2+;Cd45-;DAPI-	8-9 weeks old	Male	total RNA	paired-end	Illumina NovaSeq 6000	10x Genomics (3' kit, v2.0)
DACD407_CD45+_Day1	Immune_K2-Day1_1	Mus musculus	sorted primary CD45+ immune cells	pancreas	K2-Day1	KC;RIK	p48Cre;RIK;LSL-KrasG12D	Caerulein / Day 1	CD45+;mKate2-;DAPI-	5 weeks old	Male	total RNA	paired-end	Illumina NovaSeq 6000	10x Genomics (3' kit, v2.0)
DACD404_CD45	Immune_K2_1	Mus musculus	sorted primary CD45+ immune cells	pancreas	K2	KC;RIK	p48Cre;RIK;LSL-KrasG12D	Caerulein / Day 2	CD45+;mKate2-;DAPI-	5-6 weeks old	Male	total RNA	paired-end	Illumina NovaSeq 6000	10x Genomics (3' kit, v2.0)
DACD143_CD45+	Immune_K3_1	Mus musculus	sorted primary CD45+ immune cells	pancreas	K3	KC;RIK	p48Cre;RIK;LSL-KrasG12D	Caerulein / Week 3	CD45+;mKate2-;DAPI-	8-9 weeks old	Male	total RNA	paired-end	Illumina NovaSeq 6000	10x Genomics (3' kit, v2.0)
DACD482_CD45+	Immune_K3_2	Mus musculus	sorted primary CD45+ immune cells	pancreas	K3	KC;RIK	p48Cre;RIK;LSL-KrasG12D	Caerulein / Week 3	CD45+;mKate2-;DAPI-	8-9 weeks old	Male	total RNA	paired-end	Illumina NovaSeq 6000	10x Genomics (3' kit, v2.0)
DACD406-CD45+	Immune_K1_1	Mus musculus	sorted primary CD45+ immune cells	pancreas	K1	KC;RIK	p48Cre;RIK;LSL-KrasG12D	PBS / Day 2	CD45+;mKate2-;DAPI-	5-6 weeks old	Male	total RNA	paired-end	Illumina NovaSeq 6000	10x Genomics (3' kit, v2.0)
DACD408-CD45+	Immune_K1_2	Mus musculus	sorted primary CD45+ immune cells	pancreas	K1	KC;RIK	p48Cre;RIK;LSL-KrasG12D	PBS / Day 2	CD45+;mKate2-;DAPI-	5-6 weeks old	Male	total RNA	paired-end	Illumina NovaSeq 6000	10x Genomics (3' kit, v2.0)
DACD351-CD45+	Immune_K1_3	Mus musculus	sorted primary CD45+ immune cells	pancreas	K1	KC;RIK-shIl33.668 (Off Dox)	KC-GEMM-ESC derived from p48-9C ESCs (Saborowski et al., PNAS, 2013) targeted with the TRE-GFP-shRNA against Il33 (sh668)	PBS / Day 2	CD45+;mKate2-;DAPI-	5-6 weeks old	Male	total RNA	paired-end	Illumina NovaSeq 6000	10x Genomics (3' kit, v2.0)
DACD350-CD45+	Immune_K2shControl_1	Mus musculus	sorted primary CD45+ immune cells	pancreas	K2-shControl	KC;RIK-shIl33.668 (Off Dox)	KC-GEMM-ESC derived from p48-9C ESCs (Saborowski et al., PNAS, 2013) targeted with the TRE-GFP-shRNA against Il33 (sh668)	Caerulein / Day 2	CD45+;mKate2-;DAPI-	5-6 weeks old	Male	total RNA	paired-end	Illumina NovaSeq 6000	10x Genomics (3' kit, v2.0)
DACE621-CD45	Immune_K2shControl_2	Mus musculus	sorted primary CD45+ immune cells	pancreas	K2-shControl	KC;RIK-shRen.713 (On Dox)	KC-GEMM-ESC derived from p48-9C ESCs (Saborowski et al., PNAS, 2013) targeted with the TRE-GFP-shRNA against Renilla (sh713)	Caerulein / Day 2	CD45+;mKate2-;DAPI-	5-6 weeks old	Male	total RNA	paired-end	Illumina NovaSeq 6000	10x Genomics (3' kit, v2.0)
DACD346-CD45+	Immune_K2shIL33KD_1	Mus musculus	sorted primary CD45+ immune cells	pancreas	K2-shIl33-#1	KC;RIK-shIl33.668 (On Dox)	KC-GEMM-ESC derived from p48-9C ESCs (Saborowski et al., PNAS, 2013) targeted with the TRE-GFP-shRNA against Il33 (sh668)	Caerulein / Day 2	CD45+;mKate2-;DAPI-	5-6 weeks old	Male	total RNA	paired-end	Illumina NovaSeq 6000	10x Genomics (3' kit, v2.0)
DACE604-CD45	Immune_K2shIL33KD_2	Mus musculus	sorted primary CD45+ immune cells	pancreas	K2-shIl33-#1	KC;RIK-shIl33.668 (On Dox)	KC-GEMM-ESC derived from p48-9C ESCs (Saborowski et al., PNAS, 2013) targeted with the TRE-GFP-shRNA against Il33 (sh668)	Caerulein / Day 2	CD45+;mKate2-;DAPI-	5-6 weeks old	Male	total RNA	paired-end	Illumina NovaSeq 6000	10x Genomics (3' kit, v2.0)
DACE605-CD45	Immune_K2shIL33KD_3	Mus musculus	sorted primary CD45+ immune cells	pancreas	K2-shIl33-#1	KC;RIK-shIl33.668 (On Dox)	KC-GEMM-ESC derived from p48-9C ESCs (Saborowski et al., PNAS, 2013) targeted with the TRE-GFP-shRNA against Il33 (sh668)	Caerulein / Day 2	CD45+;mKate2-;DAPI-	5-6 weeks old	Male	total RNA	paired-end	Illumina NovaSeq 6000	10x Genomics (3' kit, v2.0)
DACD349_CD45+	Immune_K3shControl_1	Mus musculus	sorted primary CD45+ immune cells	pancreas	K2-shControl	KC;RIK-shIl33.668 (Off Dox)	KC-GEMM-ESC derived from p48-9C ESCs (Saborowski et al., PNAS, 2013) targeted with the TRE-GFP-shRNA against Il33 (sh668)	Caerulein / Week 3	CD45+;mKate2-;DAPI-	8-9 weeks old	Male	total RNA	paired-end	Illumina NovaSeq 6000	10x Genomics (3' kit, v2.0)
DACE610-CD45	Immune_K3shControl_2	Mus musculus	sorted primary CD45+ immune cells	pancreas	K2-shControl	KC;RIK-shIl33.668 (Off Dox)	KC-GEMM-ESC derived from p48-9C ESCs (Saborowski et al., PNAS, 2013) targeted with the TRE-GFP-shRNA against Il33 (sh668)	Caerulein / Week 3	CD45+;mKate2-;DAPI-	8-9 weeks old	Male	total RNA	paired-end	Illumina NovaSeq 6000	10x Genomics (3' kit, v2.0)
DACD345_CD45+	Immune_K3shIL33KD_1	Mus musculus	sorted primary CD45+ immune cells	pancreas	K2-shIl33-#1	KC;RIK-shIl33.668 (On Dox)	KC-GEMM-ESC derived from p48-9C ESCs (Saborowski et al., PNAS, 2013) targeted with the TRE-GFP-shRNA against Il33 (sh668)	Caerulein / Week 3	CD45+;mKate2-;DAPI-	8-9 weeks old	Male	total RNA	paired-end	Illumina NovaSeq 6000	10x Genomics (3' kit, v2.0)
DACD347_CD45+	Immune_K3shIL33KD_2	Mus musculus	sorted primary CD45+ immune cells	pancreas	K2-shIl33-#1	KC;RIK-shIl33.668 (On Dox)	KC-GEMM-ESC derived from p48-9C ESCs (Saborowski et al., PNAS, 2013) targeted with the TRE-GFP-shRNA against Il33 (sh668)	Caerulein / Week 3	CD45+;mKate2-;DAPI-	8-9 weeks old	Male	total RNA	paired-end	Illumina NovaSeq 6000	10x Genomics (3' kit, v2.0)
DACE607-CD45	Immune_K3shIL33KD_3	Mus musculus	sorted primary CD45+ immune cells	pancreas	K2-shIl33-#1	KC;RIK-shIl33.668 (On Dox)	KC-GEMM-ESC derived from p48-9C ESCs (Saborowski et al., PNAS, 2013) targeted with the TRE-GFP-shRNA against Il33 (sh668)	Caerulein / Week 3	CD45+;mKate2-;DAPI-	8-9 weeks old	Male	total RNA	paired-end	Illumina NovaSeq 6000	10x Genomics (3' kit, v2.0)
DACE614-CD45	Immune_K3shIL33KD_4	Mus musculus	sorted primary CD45+ immune cells	pancreas	K2-shIl33-#2	KC;RIK-shIl33.327 (On Dox)	KC-GEMM-ESC derived from p48-9C ESCs (Saborowski et al., PNAS, 2013) targeted with the TRE-GFP-shRNA against Il33 (sh327)	Caerulein / Week 3	CD45+;mKate2-;DAPI-	8-9 weeks old	Male	total RNA	paired-end	Illumina NovaSeq 6000	10x Genomics (3' kit, v2.0)
