## Supplementary material for "Epigenetic plasticity cooperates with emergent cell-cell interactions to drive neoplastic tissue remodeling in the pancreas": Table S4

CommunicationGene	CommunicationModule
TLR2	E1
GRIN2B	E1
IGF1	E1
IL22RA1	E1
KCNJ15	E1
EPOR	E2
ADORA2A	E2
CD274	E2
EBI3	E2
FLT3L	E2
GFRA3	E2
GRIA2	E2
GRIA3	E2
GRIN2C	E2
H2-M3	E2
H2-Q2	E2
ICOSL	E2
IL18BP	E2
IL6RA	E2
ITGA4	E2
LRP8	E2
NGFR	E2
NTRK1	E2
SSTR1	E2
SSTR2	E2
SSTR3	E2
VDR	E2
VSIR	E2
FGF9	E2
CCL28	E2
LAG3	E2
GFRA1	E2
CCRL2	E2
GRIN1	E2
FGF1	E2
GRIN3A	E2
GFRA4	E2
SST	E2
GM13305	E2
WNT3	E2
VLDLR	E2
ACVR2B	E3
ADIPOR1	E3
APLP2	E3
CAML	E3
CD44	E3
EDA2R	E3
IFNAR1	E3
IGF1R	E3
IL10RB	E3
NTF5	E3
PVR	E3
SDC1	E3
SRC	E3
TGFB3	E3
TGFBR2	E3
TNFRSF10B	E3
TNFRSF11B	E3
TNFRSF12A	E3
TRAF2	E3
WNT7A	E3
ACVR2A	E3
APP	E3
ERBB2	E3
HMGB1	E3
IFNGR1	E3
IFNGR2	E3
IGF2R	E3
IL2	E3
LRP6	E3
LTBR	E3
NECTIN2	E3
SDC4	E3
TGFBR1	E3
TNFRSF1B	E3
TNFSF9	E3
TRAF3	E3
CD47	E3
CSF1	E3
CXCL16	E3
IFNAR2	E3
IL3RA	E3
RAET1E	E3
TNF	E3
CD55	E3
S100A6	E3
MIF	E3
AGER	E4
CD34	E4
CXCL9	E4
EPOR	E4
FLT1	E4
FLT4	E4
FZD4	E4
H2-Q6	E4
H2-Q7	E4
IL1R1	E4
IL2RG	E4
IL6	E4
KDR	E4
RAET1D	E4
TNFSF10	E4
TNFSF8	E4
AR	E4
TNFRSF19	E4
CCL4	E4
CCL6	E4
CCL2	E4
CSF1R	E4
ACKR4	E5
CCL17	E5
FGF2	E5
H2-T24	E5
IL16	E5
IL17RB	E5
IL25	E5
INHBC	E5
KCNJ4	E5
NTRK2	E5
SORT1	E5
WNT5A	E5
IL1RAP	E5
IL10RB	E6
IL13RA1	E6
SORT1	E6
WNT5A	E6
ADIPOR2	E6
APP	E6
CANX	E6
CR1L	E6
ERBB2	E6
IFNGR1	E6
IL4RA	E6
INS2	E6
INSR	E6
LRP5	E6
LRP6	E6
LTBR	E6
NECTIN2	E6
SDC4	E6
TNFRSF1A	E6
TNFRSF1B	E6
TNFSF9	E6
CD47	E6
CSF2RA	E6
CD55	E6
CD14	E6
CX3CL1	E6
CXCL1	E6
H2-D1	E6
H2-K1	E6
H2-T22	E6
IL17RC	E6
IL1RN	E6
MET	E6
SDC2	E6
BDNF	E6
FGFR4	E6
H2-T23	E6
IFNLR1	E6
IL17RE	E6
IL18	E6
IL6ST	E6
LDLR	E6
LEPR	E6
LGALS9	E6
LIFR	E6
MYD88	E6
PORCN	E6
SORL1	E6
TLR4	E6
TNFRSF11A	E6
TNFRSF18	E6
TNFRSF21	E6
ADORA1	E6
APOE	E6
CCL20	E6
CCL27A	E6
CD74	E6
CXCL12	E6
CXCL5	E6
FGFR2	E6
FGFR3	E6
H2-AA	E6
H2-Q4	E6
IL15RA	E6
NRTN	E6
OSMR	E6
PF4	E6
SIRPA	E6
SPP1	E6
TNFSF12	E6
CXCL2	E6
APOB	E6
KCND1	E6
CXCL10	E6
FAS	E6
TGFB2	E6
IL7	E6
INHA	E6
TRAF5	E6
ARTN	E6
IL1A	E6
IL1F6	E6
CXCL3	E6
IL5RA	E6
IL33	E6
LTB	E6
CEACAM1	E6
CSF3	E6
FLT4	E7
ACKR3	E7
ACVR2B	E7
ADGRE5	E7
ADRB2	E7
APLP2	E7
AR	E7
CAML	E7
CCL25	E7
CD40	E7
CD44	E7
CD53	E7
CD80	E7
CNTFR	E7
CSF2	E7
CXCR4	E7
EGFR	E7
FGFR1	E7
GFRA2	E7
HAS2	E7
HAVCR2	E7
IFNAR1	E7
IGF1R	E7
IL11	E7
IL15	E7
IL17RA	E7
IL18R1	E7
IL18RAP	E7
IL23A	E7
IL24	E7
IL34	E7
INHBA	E7
INHBB	E7
ITGB1	E7
KLRC1	E7
LIF	E7
MMP9	E7
NGF	E7
NTF5	E7
PDCD1LG2	E7
PDGFA	E7
PDGFB	E7
PTK2	E7
PVR	E7
SDC1	E7
SRC	E7
TGFB1	E7
TGFBR2	E7
TNFRSF9	E7
TNFSF4	E7
TRAF1	E7
TRAF2	E7
VEGFA	E7
VEGFC	E7
WNT7A	E7
CSF1	E7
GABBR1	E7
HAS3	E7
CX3CR1	E7
PDGFRA	E7
RET	E7
CCL7	E7
GHR	E7
INS1	E7
PDGFRB	E7
WNT2	E7
IL1RL1	E7
TNFRSF8	E7
CCR2	T8
CSF2	T8
TNFRSF25	T8
ACVR2A	T8
APLP2	T8
AR	T8
CCL1	T8
CCL17	T8
CCRL2	T8
CXCL10	T8
GRIN2D	T8
ICOSL	T8
IL17RB	T8
IL1RL1	T8
IL2	T8
IL2RA	T8
IL2RG	T8
IL4	T8
IL6	T8
IL9R	T8
LIF	T8
SDC4	T8
SORL1	T8
TGFB1	T8
TNFRSF11A	T8
TNFSF11	T8
TRAF3	T8
H2-Q6	T8
IL1RAP	T8
PDCD1LG2	T8
CCR8	T8
EBI3	T8
IL1RN	T8
SRC	T8
TNFRSF18	T8
CSF1	T8
IL10RA	T8
IGF1	T8
IL15RA	T8
FZD4	T8
CCR9	T8
CCR2	T9
CD44	T9
CXCR6	T9
GABBR1	T9
ICOS	T9
IGF1R	T9
IL12RB1	T9
IL17A	T9
IL17RC	T9
IL17RE	T9
IL18R1	T9
IL1R1	T9
IL23R	T9
IL7R	T9
RET	T9
S100A6	T9
SDC1	T9
TNF	T9
TNFRSF21	T9
TNFRSF25	T9
TNFSF14	T9
VDR	T9
CCR6	T9
CCRL2	T9
H2-AA	T9
IL22	T9
LTA	T9
LTB	T9
TNFSF11	T9
CANX	T9
SELPLG	T9
TNFRSF1A	T9
CCL22	T9
CD96	T9
IFNGR1	T9
IL27RA	T9
PVRIG	T9
VSIR	T9
IL2RA	T10
IFNAR1	T10
ITGA4	T10
ADORA2A	T10
CCL7	T10
CCR1	T10
CCR4	T10
CD274	T10
CD5	T10
CXCR4	T10
HAVCR2	T10
IL18	T10
IL1R2	T10
IL3RA	T10
PDCD1LG2	T10
PDGFB	T10
TNFRSF13B	T10
TNFRSF1B	T10
TRAF1	T10
TRAF2	T10
EBI3	T10
TNFRSF18	T10
CD40	T10
TNFRSF9	T10
CCR3	T10
CD80	T10
CTLA4	T10
IL10	T10
KLRG1	T10
MMP9	T10
PDCD1	T10
TNFRSF4	T10
CD4	T10
TIGIT	T10
TNFRSF8	T10
TGFBR1	T10
TNFSF8	T10
CD28	T10
CD40LG	T10
H2-Q4	T11
H2-T22	T11
IL16	T11
TRAF5	T11
CD53	T11
IL4RA	T11
MYD88	T11
APP	T11
BTLA	T11
CCL2	T11
CCL25	T11
CCL6	T11
CCR7	T11
CD27	T11
CD55	T11
H2-T24	T11
IL17RA	T11
IL6RA	T11
IL6ST	T11
PF4	T11
SELL	T11
SPP1	T11
TNFRSF12A	T11
VEGFA	T11
CXCR5	T11
FAS	T11
LDLR	T11
NTRK3	T11
PVR	T11
LRP6	T11
CCL24	T11
IL1RL2	T11
CSF2RB	T11
CSF3R	T11
IL15	T12
LRP5	T12
SDC2	T12
PDGFA	T12
CX3CL1	T12
INSR	T12
TLR4	T12
ADIPOR2	T13
ADIPOR1	T13
CANX	T13
CCL27A	T13
CD47	T13
CR1L	T13
CSF1R	T13
H2-M3	T13
HMGB1	T13
IL16	T13
IL1B	T13
LGALS9	T13
MIF	T13
CAML	T13
CCL12	T13
CCL7	T13
CD14	T13
CD70	T13
CXCL1	T13
CXCL3	T13
FLT3L	T13
IL1A	T13
LRP8	T13
MYD88	T13
OSM	T13
TGFBR2	T13
CXCL16	T13
ULBP1	T13
SIRPA	T13
TGFB3	T13
TLR2	T13
IL18BP	T13
CCL8	T13
PTK2	T13
CSF2RA	T13
H2-AA	T14
IL2	T14
SORL1	T14
CCL4	T14
FASL	T14
XCL1	T14
ADGRE5	T14
ADIPOR1	T14
CCL27A	T14
CCL3	T14
CCL5	T14
CCR5	T14
CD160	T14
CD226	T14
CD47	T14
CSF1R	T14
CX3CR1	T14
CXCR3	T14
GZMB	T14
H2-M3	T14
H2-Q6	T14
H2-Q7	T14
H2-T23	T14
HMGB1	T14
IFNAR1	T14
IFNAR2	T14
IFNG	T14
IL10RB	T14
IL12RB2	T14
IL18RAP	T14
IL1B	T14
IL21R	T14
IL2RB	T14
ITGB1	T14
KLRB1C	T14
KLRC1	T14
KLRC2	T14
KLRD1	T14
KLRK1	T14
LAG3	T14
LGALS9	T14
SELPLG	T14
TNFRSF1A	T14
TNFSF10	T14
TNFSF12	T14
ADORA2A	T14
CCL22	T14
CD96	T14
FLT3L	T14
H2-D1	T14
IFNGR1	T14
TGFBR2	T14
TNFRSF1B	T14
TNFSF9	T14
CXCL16	T14
H2-K1	T14
TNFSF13B	T14
NECTIN2	M15
CD40	M15
CD47	M15
H2-Q7	M15
IL2RG	M15
ITGA4	M15
TNFSF9	M15
TRAF2	M15
CD274	M15
TRAF1	M15
IL27RA	M15
IL12B	M15
ADORA2A	M15
AR	M15
CCL17	M15
CCL22	M15
CCL5	M15
CCR7	M15
CD70	M15
CX3CL1	M15
EGF	M15
GRIA3	M15
H2-Q6	M15
ICOS	M15
IL15RA	M15
IL2RA	M15
IL7R	M15
IL9R	M15
KLRK1	M15
LRP8	M15
LTA	M15
PDCD1LG2	M15
TNFRSF18	M15
TNFRSF4	M15
TNFRSF9	M15
TNFSF11	M15
TNFSF4	M15
KCND1	M15
CCR6	M15
FLT3	M15
CXCL9	M15
CXCR5	M15
CD160	M15
CD28	M15
IL15	M15
CD47	M16
FLT3L	M16
IL2RG	M16
TNFSF9	M16
TRAF1	M16
CD34	M16
ICOS	M16
KLRK1	M16
TNFRSF18	M16
CCR6	M16
FLT3	M16
KLRD1	M16
BTLA	M16
CD226	M16
CD96	M16
CXCR3	M16
FGFR1	M16
GABBR1	M16
GFRA2	M16
IL18R1	M16
KLRC2	M16
LTB	M16
NGFR	M16
PTK2	M16
TNFRSF10B	M16
XCR1	M16
IL1RL1	M16
IL1R1	M16
FLT1	M16
IL1RAP	M17
CCR1	M17
FAS	M17
SORL1	M17
TNFRSF1B	M17
TNFSF14	M17
CCL3	M17
CCRL2	M17
CD14	M17
IL1A	M17
LTB	M17
CSF1	M17
CSF3R	M17
IL1B	M17
IL23A	M17
MMP9	M17
CXCL3	M17
CXCR2	M17
IGF1R	M17
IL18RAP	M17
IL1F9	M17
IL1R2	M17
IL1RN	M17
CCR3	M17
CSF3	M17
SELL	M17
SELP	M17
ACKR3	M18
CCL24	M18
CD44	M18
IL17RA	M18
IL6	M18
INHBA	M18
LIF	M18
MET	M18
RAET1E	M18
S100A6	M18
TLR4	M18
VEGFA	M18
ADGRE5	M18
CCR1	M18
CD274	M18
CD80	M18
TNFRSF1B	M18
IGF2R	M18
RAET1D	M18
CXCL3	M18
IGF1R	M18
IL7	M18
CCL2	M19
CXCL1	M19
LGALS9	M19
SDC4	M19
CR1L	M19
CSF2RA	M19
H2-K1	M19
H2-M3	M19
H2-T22	M19
H2-T23	M19
HMGB1	M19
IFNGR1	M19
SELPLG	M19
TGFB1	M19
TNFRSF13B	M19
ACVR2B	M19
CCL12	M19
CCL27A	M19
CCL7	M19
CCL8	M19
CCR5	M19
CD4	M19
CSF1R	M19
CX3CR1	M19
CXCL16	M19
FZD4	M19
H2-AA	M19
H2-Q4	M19
HGF	M19
IFNAR1	M19
IFNGR2	M19
IGF1	M19
IL10RA	M19
IL10RB	M19
IL16	M19
IL18BP	M19
IL1RL2	M19
IL21R	M19
IL6RA	M19
KCNJ10	M19
LAG3	M19
LIFR	M19
LRP6	M19
PDGFA	M19
PDGFB	M19
PF4	M19
PORCN	M19
SIRPA	M19
SRC	M19
TGFBR1	M19
TGFBR2	M19
TNFRSF11A	M19
TNFRSF21	M19
TNFSF12	M19
TNFSF8	M19
VSIR	M19
ADIPOR1	M19
ADRB2	M19
CXCL10	M19
CXCR4	M19
EBI3	M19
H2-D1	M19
HAVCR2	M19
IFNAR2	M19
IFNB1	M19
IL10	M19
IL18	M19
IL2	M19
IL27	M19
TGFB3	M19
TLR2	M19
TNF	M19
TNFRSF12A	M19
TNFSF13B	M19
INSR	M19
KDR	M19
ADORA1	M19
CCL4	M19
H2-M2	M19
ICOSL	M19
IL17A	M19
PDCD1	M19
XCL1	M19
TNFRSF17	M19
TNFSF10	M19
FGF2	M19
CXCL12	M19
KCNA3	M19
CXCR6	M19
ADIPOR2	M20
APLP2	M20
APP	M20
CAML	M20
CANX	M20
CCL6	M20
CCR2	M20
CSF2RB	M20
CXCL1	M20
ESR1	M20
IL13RA1	M20
IL3RA	M20
IL4RA	M20
IL6ST	M20
ITGB1	M20
LEPR	M20
LGALS9	M20
LRP5	M20
LTBR	M20
MIF	M20
NECTIN2	M20
OSM	M20
PVR	M20
SDC1	M20
SORT1	M20
SPP1	M20
TNFRSF1A	M20
VDR	M20
ACVR2A	M20
CD53	M20
CEACAM1	M20
CR1L	M20
CSF2RA	M20
H2-T22	M20
HMGB1	M20
IL2RG	M20
ITGA4	M20
LDLR	M20
MYD88	M20
TGFB1	M20
CCR5	M20
IL1RL2	M20
LRP6	M20
SIRPA	M20
SRC	M20
TNFRSF21	M20
TNFSF8	M20
CCL25	M20
GM13305	M20
IL12RB2	M20
KLRB1C	M20
PVRIG	M20
TNFRSF14	M20
TRAF3	M20
TRAF5	M20
PDGFRB	M20
SDC2	M20
CCR9	M21
IL12A	M21
IL17RB	M21
IL33	M21
NRTN	M21
CD55	M21
CD27	M21
CD5	M21
IL2RB	M21
GZMB	M21
IL4	M21
CD27	B22
ADGRE5	B23
ADIPOR1	B23
ADIPOR2	B23
CAML	B23
CANX	B23
CCL17	B23
CCL5	B23
CCR1	B23
CCR5	B23
CCRL2	B23
CD274	B23
CD44	B23
CD47	B23
CD80	B23
CSF2RB	B23
CXCL10	B23
CXCR3	B23
EBI3	B23
H2-M3	B23
H2-Q7	B23
H2-T22	B23
H2-T23	B23
H2-T24	B23
HMGB1	B23
IL10	B23
IL18	B23
IL18RAP	B23
IL1R2	B23
IL2	B23
IL2RB	B23
ITGA4	B23
ITGB1	B23
LAG3	B23
LDLR	B23
MIF	B23
MYD88	B23
S100A6	B23
SELPLG	B23
TNFRSF13B	B23
TNFSF9	B23
TRAF2	B23
TRAF3	B23
APP	B23
CCL1	B23
CCL12	B23
CCL2	B23
CCL24	B23
CCL3	B23
CCL4	B23
CCL6	B23
CCL7	B23
CCL8	B23
CCR10	B23
CCR9	B23
CD14	B23
CD28	B23
CD4	B23
CR1L	B23
CSF1R	B23
CSF2RA	B23
CTLA4	B23
CX3CR1	B23
CXCL1	B23
CXCL16	B23
CXCL3	B23
CXCR6	B23
EGF	B23
IFNAR2	B23
IGF1	B23
IGF1R	B23
IGF2R	B23
IL15	B23
IL1B	B23
IL1RN	B23
IL2RA	B23
IL3RA	B23
KCNA3	B23
OSM	B23
PF4	B23
SDC1	B23
SIRPA	B23
SRC	B23
TGFBR1	B23
TLR2	B23
TLR4	B23
TNF	B23
TNFRSF12A	B23
TNFRSF17	B23
TNFRSF4	B23
TNFSF12	B23
VEGFA	B23
VSIR	B23
CCR2	B23
CD96	B23
CSF3R	B23
H2-K1	B23
IL6RA	B23
KLRD1	B23
LGALS9	B23
TNFRSF18	B23
TNFRSF1A	B23
XCL1	B23
ADORA2A	B23
CCL22	B23
CCL27A	B23
CD160	B23
FAS	B23
HAVCR2	B23
IFNGR1	B23
IL13RA1	B23
IL15RA	B23
IL16	B23
IL17A	B23
IL1A	B23
IL6	B23
PDCD1	B23
SPP1	B23
IL7R	B23
PDGFA	B23
LTBR	B23
H2-D1	B24
ADRB2	B24
CCR6	B24
CD55	B24
CXCR4	B24
ICOSL	B24
IL10RA	B24
IL12A	B24
IL2RG	B24
SELL	B24
TRAF5	B24
BTLA	B24
CXCR5	B24
H2-AA	B24
H2-Q4	B24
IL21R	B24
IL27RA	B24
LTB	B24
SORL1	B24
TGFBR2	B24
H2-Q6	B24
CCR7	B24
IL4RA	B24
PDCD1LG2	B24
IL2	B25
TRAF2	B25
CD160	B25
FAS	B25
FLT3	B25
HAVCR2	B25
IL16	B25
IL17RA	B25
TNFRSF9	B25
TRAF1	B25
IFNGR2	B25
LTA	B25
CD40	B25
FLT3L	B25
CD5	B25
ICOS	B25
PTK2	B25
TRAF5	B25
TNFRSF1B	B25
EBI3	B26
IL2	B26
CD53	B26
H2-K1	B26
IFNAR1	B26
LGALS9	B26
SDC4	B26
TGFB1	B26
APLP2	B26
IFNGR2	B26
CCR6	B26
IL9R	B26
LRP6	B26
PVR	B26
CCL25	B26
CD40	B26
CEACAM1	B26
IL10RB	B26
INSR	B26
