## Supplementary material for "Epigenetic plasticity cooperates with emergent cell-cell interactions to drive neoplastic tissue remodeling in the pancreas": Table S5

Sending Module	Receiving Module	Ligand_Receptor
2_epi	6_epi	FGF1_FGFR2; FGF1_FGFR4; FGF9_FGFR2; FGF9_FGFR4; WNT3_LRP5; WNT3_LRP6
2_epi	12_tnkilc	WNT3_LRP5
3_epi	10_tnkilc	MIF_CXCR4; NECTIN2_TIGIT; PVR_TIGIT; TNF_TNFRSF1B; TNFSF9_TNFRSF9
3_epi	25_b	TNF_TNFRSF1B; TNFSF9_TNFRSF9
5_epi	12_tnkilc	WNT5A_LRP5
5_epi	6_epi	FGF2_FGFR2; FGF2_FGFR4; WNT5A_LRP5
6_epi	17_myeloid	CSF3_CSF3R; CXCL1_CXCR2; CXCL2_CXCR2; IL18_IL18RAP; IL1A_IL1R2; IL1A_IL1RAP; IL33_IL1RAP
6_epi	12_tnkilc	APOE_LRP5; PORCN_LRP5; WNT5A_LRP5
6_epi	23_b	APOB_LDLR; APOE_LDLR; CD55_ADGRE5; CSF3_CSF3R; CX3CL1_CX3CR1; IL18_IL18RAP; IL1A_IL1R2; SPP1_CD44; TNFSF12_TNFRSF12A
6_epi	7_epi	ARTN_RET; CD55_ADGRE5; CX3CL1_CX3CR1; CXCL12_ACKR3; CXCL12_CXCR4; IL18_IL18R1; IL18_IL18RAP; IL33_IL1RL1; NRTN_RET; SPP1_CD44; TNFSF9_TNFRSF9
6_epi	8_tnkilc	CXCL10_SDC4; IL1A_IL1RAP; IL33_IL1RAP; IL33_IL1RL1; PORCN_FZD4
6_epi	11_tnkilc	APOB_LDLR; APOE_LDLR; CSF3_CSF3R; IL18_IL1RL2; PORCN_LRP6; TNFSF12_TNFRSF12A
7_epi	4_epi	TRAF1_TNFRSF19; VEGFA_FLT1; VEGFA_KDR; WNT7A_FZD4
7_epi	1_epi	IL24_IL22RA1
8_tnkilc	20_myeloid	CSF2_CSF2RA; CSF2_CSF2RB; IL4_IL13RA1; IL4_IL4RA
8_tnkilc	6_epi	CSF2_CSF2RA; CXCL10_SDC4; IL4_IL13RA1; IL4_IL4RA
8_tnkilc	11_tnkilc	CSF2_CSF2RB; IL4_IL4RA
10_tnkilc	7_epi	CD40LG_CD40; IL18_IL18R1; IL18_IL18RAP; MMP9_CD44; PDGFB_PDGFRB
11_tnkilc	4_epi	VEGFA_FLT1; VEGFA_KDR
11_tnkilc	18_myeloid	CD55_ADGRE5; SPP1_CD44
12_tnkilc	14_tnkilc	CX3CL1_CX3CR1
13_tnkilc	17_myeloid	CXCL1_CXCR2; IL1A_IL1R2; IL1A_IL1RAP; MIF_CXCR2
13_tnkilc	10_tnkilc	IL1A_IL1R2; MIF_CXCR4
13_tnkilc	5_epi	IL1A_IL1RAP
13_tnkilc	24_b	MIF_CXCR4
14_tnkilc	3_epi	CCL5_SDC1; CCL5_SDC4; TNFSF10_TNFRSF10B; TNFSF12_TNFRSF12A
17_myeloid	9_tnkilc	IL1A_IL1R1; IL23A_IL12RB1; IL23A_IL23R; MMP9_CD44
18_myeloid	4_epi	S100A6_AGER; VEGFA_FLT1; VEGFA_KDR
18_myeloid	3_epi	INHBA_ACVR2A; INHBA_ACVR2B
19_myeloid	3_epi	CXCL10_SDC4; PORCN_LRP6; TNF_TNFRSF1B; TNFSF10_TNFRSF10B; TNFSF12_TNFRSF12A
19_myeloid	26_b	CXCL10_SDC4; PORCN_LRP6
21_myeloid	8_tnkilc	IL33_IL1RAP; IL33_IL1RL1
21_myeloid	7_epi	CD55_ADGRE5; IL33_IL1RL1; NRTN_RET
21_myeloid	24_b	IL4_IL4RA
21_myeloid	5_epi	IL33_IL1RAP
21_myeloid	20_myeloid	IL4_IL13RA1; IL4_IL4RA
21_myeloid	23_b	CD55_ADGRE5; IL4_IL13RA1
21_myeloid	18_myeloid	CD55_ADGRE5
23_b	17_myeloid	CXCL1_CXCR2; IL18_IL18RAP; IL1A_IL1R2; IL1A_IL1RAP; MIF_CXCR2; TNF_TNFRSF1B
23_b	4_epi	IL1A_IL1R1; S100A6_AGER; VEGFA_FLT1; VEGFA_KDR
23_b	3_epi	CCL5_SDC1; CCL5_SDC4; CXCL10_SDC4; SPP1_CD44; TNF_TNFRSF1B; TNFSF12_TNFRSF12A
23_b	9_tnkilc	CCL5_SDC1; IL18_IL18R1; IL1A_IL1R1; SPP1_CD44; TNF_TNFRSF1A
23_b	19_myeloid	CCL5_SDC4; CXCL10_SDC4; IL18_IL18BP; IL18_IL1RL2; MIF_CXCR4; TNFSF12_TNFRSF12A; VEGFA_KDR
24_b	18_myeloid	CD55_ADGRE5
