## Supplementary material for "Epigenetic plasticity cooperates with emergent cell-cell interactions to drive neoplastic tissue remodeling in the pancreas": Table S12

gene_name	ENSEMBL_Gene	species	immune_typing_important_marker	leukocyte_important_marker	TNK_important_marker	ILC_important_marker	B_important_marker	M_important_marker	DC_important_marker
CD74	ENSMUSG00000024610	mus_musculus	TRUE	FALSE	FALSE	FALSE	TRUE	TRUE	TRUE
BATF3	ENSMUSG00000026630	mus_musculus	TRUE	TRUE	FALSE		FALSE	TRUE	TRUE
CD14	ENSMUSG00000051439	mus_musculus	TRUE	TRUE	FALSE		FALSE	TRUE	TRUE
CD4	ENSMUSG00000023274	mus_musculus	TRUE	TRUE	TRUE		FALSE	TRUE	TRUE
CD8A	ENSMUSG00000053977	mus_musculus	TRUE	TRUE	TRUE		FALSE	TRUE	TRUE
FCGR1	ENSMUSG00000015947	mus_musculus	TRUE	TRUE	FALSE		FALSE	TRUE	TRUE
FCGR3	ENSMUSG00000059498	mus_musculus	TRUE	TRUE	TRUE		FALSE	TRUE	TRUE
FLT3	ENSMUSG00000042817	mus_musculus	TRUE	TRUE	FALSE		FALSE	TRUE	TRUE
ID2	ENSMUSG00000020644	mus_musculus	TRUE	TRUE	FALSE		FALSE	TRUE	TRUE
ITGAM	ENSG00000169896	mus_musculus	TRUE	TRUE	TRUE		FALSE	TRUE	TRUE
ITGAX	ENSMUSG00000030789	mus_musculus	TRUE	TRUE	FALSE		FALSE	TRUE	TRUE
KLF4	ENSMUSG00000003032	mus_musculus	TRUE	TRUE	FALSE		FALSE	TRUE	TRUE
LILRB4	ENSMUSG00000112148	mus_musculus	TRUE	TRUE	FALSE		FALSE	TRUE	TRUE
NOTCH2	ENSMUSG00000027878	mus_musculus	TRUE	TRUE	FALSE		FALSE	TRUE	TRUE
RUNX3	ENSMUSG00000070691	mus_musculus	TRUE	TRUE	TRUE		FALSE	TRUE	TRUE
S100A8	ENSMUSG00000056054	mus_musculus	TRUE	TRUE	FALSE		FALSE	TRUE	TRUE
S100A9	ENSMUSG00000056071	mus_musculus	TRUE	TRUE	FALSE		FALSE	TRUE	TRUE
SIGLECH	ENSMUSG00000051504	mus_musculus	TRUE	TRUE	FALSE		FALSE	TRUE	TRUE
TACSTD2	ENSMUSG00000051397	mus_musculus	TRUE	TRUE	FALSE		FALSE	TRUE	TRUE
TBX21	ENSMUSG00000001444	mus_musculus	TRUE	TRUE	TRUE		FALSE	TRUE	TRUE
TCF4	ENSMUSG00000053477	mus_musculus	TRUE	TRUE	FALSE		FALSE	TRUE	TRUE
TNFRSF21	ENSMUSG00000023915	mus_musculus	TRUE	TRUE	FALSE		FALSE	TRUE	TRUE
ZEB2	ENSMUSG00000026872	mus_musculus	TRUE	TRUE	FALSE		FALSE	TRUE	TRUE
BCL11A	ENSMUSG00000000861	mus_musculus	TRUE	FALSE	FALSE		FALSE	TRUE	TRUE
BST2	ENSMUSG00000046718	mus_musculus	TRUE	FALSE	FALSE		FALSE	TRUE	TRUE
CCR7	ENSMUSG00000037944	mus_musculus	TRUE	FALSE	TRUE		FALSE	TRUE	TRUE
CD207	ENSMUSG00000034783	mus_musculus	TRUE	FALSE	FALSE		FALSE	TRUE	TRUE
CD209A	ENSMUSG00000031494	mus_musculus	TRUE	FALSE	FALSE		FALSE	TRUE	TRUE
CDH1	ENSMUSG00000000303	mus_musculus	TRUE	FALSE	FALSE		FALSE	TRUE	TRUE
CLEC9A	ENSMUSG00000046080	mus_musculus	TRUE	FALSE	FALSE		FALSE	TRUE	TRUE
CSF1R	ENSMUSG00000024621	mus_musculus	TRUE	FALSE	FALSE		FALSE	TRUE	TRUE
CX3CR1	ENSMUSG00000052336	mus_musculus	TRUE	FALSE	TRUE		FALSE	TRUE	TRUE
DPP4	ENSMUSG00000035000	mus_musculus	TRUE	FALSE	FALSE		FALSE	TRUE	TRUE
DTX1	ENSMUSG00000029603	mus_musculus	TRUE	FALSE	FALSE		FALSE	TRUE	TRUE
ESAM	ENSMUSG00000001946	mus_musculus	TRUE	FALSE	FALSE		FALSE	TRUE	TRUE
IRF4	ENSG00000137265	mus_musculus	TRUE	FALSE	FALSE		FALSE	TRUE	TRUE
IRF7	ENSMUSG00000025498	mus_musculus	TRUE	FALSE	FALSE		FALSE	TRUE	TRUE
IRF8	ENSMUSG00000041515	mus_musculus	TRUE	FALSE	FALSE		FALSE	TRUE	TRUE
MGL2	ENSMUSG00000040950	mus_musculus	TRUE	FALSE	FALSE		FALSE	TRUE	TRUE
RBPJ	ENSMUSG00000039191	mus_musculus	TRUE	FALSE	FALSE		FALSE	TRUE	TRUE
SIRPA	ENSMUSG00000037902	mus_musculus	TRUE	FALSE	TRUE		FALSE	TRUE	TRUE
XCR1	ENSMUSG00000060509	mus_musculus	TRUE	FALSE	TRUE		FALSE	TRUE	TRUE
ZBTB46	ENSMUSG00000027583	mus_musculus	TRUE	FALSE	FALSE		FALSE	TRUE	TRUE
MS4A1	ENSMUSG00000024673	mus_musculus	TRUE	TRUE	FALSE		TRUE	FALSE	TRUE
IL6RA	ENSMUSG00000027947	mus_musculus	TRUE	FALSE	TRUE		FALSE	FALSE	TRUE
IL6ST	ENSMUSG00000021756	mus_musculus	TRUE	FALSE	TRUE		FALSE	FALSE	TRUE
C1QA	ENSMUSG00000036887	mus_musculus	TRUE	FALSE	FALSE	FALSE	FALSE	TRUE	FALSE
C1QB	ENSMUSG00000036905	mus_musculus	TRUE	FALSE	FALSE	FALSE	FALSE	TRUE	FALSE
C1RA	ENSMUSG00000055172	mus_musculus	TRUE	FALSE	FALSE	FALSE	FALSE	TRUE	FALSE
C1RB	ENSMUSG00000098470	mus_musculus	TRUE	FALSE	FALSE	FALSE	FALSE	TRUE	FALSE
C1S	ENSMUSG00000038521	mus_musculus	TRUE	FALSE	FALSE	FALSE	FALSE	TRUE	FALSE
C3	ENSMUSG00000024164	mus_musculus	TRUE	FALSE	FALSE	FALSE	FALSE	TRUE	FALSE
C4A	ENSMUSG00000015451	mus_musculus	TRUE	FALSE	FALSE	FALSE	FALSE	TRUE	FALSE
C4B	ENSMUSG00000073418	mus_musculus	TRUE	FALSE	FALSE	FALSE	FALSE	TRUE	FALSE
C6	ENSMUSG00000022181	mus_musculus	TRUE	FALSE	FALSE	FALSE	FALSE	TRUE	FALSE
C7	ENSMUSG00000079105	mus_musculus	TRUE	FALSE	FALSE	FALSE	FALSE	TRUE	FALSE
C8B	ENSMUSG00000035031	mus_musculus	TRUE	FALSE	FALSE	FALSE	FALSE	TRUE	FALSE
C9	ENSMUSG00000022149	mus_musculus	TRUE	FALSE	FALSE	FALSE	FALSE	TRUE	FALSE
CD55	ENSMUSG00000026399	mus_musculus	TRUE	FALSE	FALSE	FALSE	FALSE	TRUE	FALSE
CD59	ENSMUSG00000032679	mus_musculus	TRUE	FALSE	FALSE	FALSE	FALSE	TRUE	FALSE
CFB	ENSMUSG00000090231	mus_musculus	TRUE	FALSE	FALSE	FALSE	FALSE	TRUE	FALSE
CFD	ENSMUSG00000061780	mus_musculus	TRUE	FALSE	FALSE	FALSE	FALSE	TRUE	FALSE
CFH	ENSMUSG00000026365	mus_musculus	TRUE	FALSE	FALSE	FALSE	FALSE	TRUE	FALSE
CFI	ENSMUSG00000058952	mus_musculus	TRUE	FALSE	FALSE	FALSE	FALSE	TRUE	FALSE
MASP1	ENSMUSG00000022887	mus_musculus	TRUE	FALSE	FALSE	FALSE	FALSE	TRUE	FALSE
MBL2	ENSMUSG00000024863	mus_musculus	TRUE	FALSE	FALSE	FALSE	FALSE	TRUE	FALSE
PTGDR	ENSMUSG00000071489	mus_musculus	TRUE	FALSE	FALSE	FALSE	FALSE	TRUE	FALSE
ADGRE1	ENSMUSG00000004730	mus_musculus	TRUE	TRUE	FALSE		FALSE	TRUE	FALSE
CCR3	ENSMUSG00000035448	mus_musculus	TRUE	TRUE	FALSE		FALSE	TRUE	FALSE
LTF	ENSMUSG00000032496	mus_musculus	TRUE	TRUE	FALSE		FALSE	TRUE	FALSE
LY6C1	ENSMUSG00000079018	mus_musculus	TRUE	TRUE	FALSE		FALSE	TRUE	FALSE
LY6G	ENSMUSG00000022582	mus_musculus	TRUE	TRUE	FALSE		FALSE	TRUE	FALSE
TPSAB1	ENSMUSG00000024173	mus_musculus	TRUE	TRUE	FALSE		FALSE	TRUE	FALSE
ACOD1	ENSMUSG00000022126	mus_musculus	TRUE	FALSE	FALSE		FALSE	TRUE	FALSE
CD163L1	ENSMUSG00000025461	mus_musculus	TRUE	FALSE	FALSE		FALSE	TRUE	FALSE
CEBPA	ENSMUSG00000034957	mus_musculus	TRUE	FALSE	FALSE		FALSE	TRUE	FALSE
CLEC7A	ENSMUSG00000079293	mus_musculus	TRUE	FALSE	FALSE		FALSE	TRUE	FALSE
COLEC12	ENSMUSG00000036103	mus_musculus	TRUE	FALSE	FALSE		FALSE	TRUE	FALSE
CSF3R	ENSMUSG00000028859	mus_musculus	TRUE	FALSE	FALSE		FALSE	TRUE	FALSE
CTSG	ENSMUSG00000040314	mus_musculus	TRUE	FALSE	FALSE		FALSE	TRUE	FALSE
CTSK	ENSMUSG00000028111	mus_musculus	TRUE	FALSE	FALSE		FALSE	TRUE	FALSE
ELANE	ENSMUSG00000020125	mus_musculus	TRUE	FALSE	FALSE		FALSE	TRUE	FALSE
EPCAM	ENSMUSG00000045394	mus_musculus	TRUE	FALSE	FALSE		FALSE	TRUE	FALSE
FCRLS	ENSMUSG00000015852	mus_musculus	TRUE	FALSE	FALSE		FALSE	TRUE	FALSE
FFAR4	ENSMUSG00000054200	mus_musculus	TRUE	FALSE	FALSE		FALSE	TRUE	FALSE
FTH1	ENSMUSG00000024661	mus_musculus	TRUE	FALSE	FALSE		FALSE	TRUE	FALSE
FTL	ENSMUSG00000082062	mus_musculus	TRUE	FALSE	FALSE		FALSE	TRUE	FALSE
GPX2	ENSMUSG00000042808	mus_musculus	TRUE	FALSE	FALSE		FALSE	TRUE	FALSE
GPX3	ENSMUSG00000018339	mus_musculus	TRUE	FALSE	FALSE		FALSE	TRUE	FALSE
GPX4	ENSMUSG00000075706	mus_musculus	TRUE	FALSE	FALSE		FALSE	TRUE	FALSE
GPX5	ENSMUSG00000004344	mus_musculus	TRUE	FALSE	FALSE		FALSE	TRUE	FALSE
GPX6	ENSMUSG00000004341	mus_musculus	TRUE	FALSE	FALSE		FALSE	TRUE	FALSE
GRN	ENSMUSG00000034708	mus_musculus	TRUE	FALSE	FALSE		FALSE	TRUE	FALSE
LRP1	ENSMUSG00000040249	mus_musculus	TRUE	FALSE	FALSE		FALSE	TRUE	FALSE
LY75	ENSMUSG00000026980	mus_musculus	TRUE	FALSE	FALSE		FALSE	TRUE	FALSE
MARCO	ENSMUSG00000026390	mus_musculus	TRUE	FALSE	FALSE		FALSE	TRUE	FALSE
MEGF10	ENSMUSG00000024593	mus_musculus	TRUE	FALSE	FALSE		FALSE	TRUE	FALSE
MNDA	ENSMUSG00000026536	mus_musculus	TRUE	FALSE	FALSE		FALSE	TRUE	FALSE
MPO	ENSMUSG00000009350	mus_musculus	TRUE	FALSE	FALSE		FALSE	TRUE	FALSE
MRC1	ENSMUSG00000026712	mus_musculus	TRUE	FALSE	FALSE		FALSE	TRUE	FALSE
MSR1	ENSMUSG00000025044	mus_musculus	TRUE	FALSE	FALSE		FALSE	TRUE	FALSE
OLR1	ENSMUSG00000030162	mus_musculus	TRUE	FALSE	FALSE		FALSE	TRUE	FALSE
RXRA	ENSMUSG00000015846	mus_musculus	TRUE	FALSE	FALSE		FALSE	TRUE	FALSE
SCARA3	ENSMUSG00000034463	mus_musculus	TRUE	FALSE	FALSE		FALSE	TRUE	FALSE
SCARA5	ENSMUSG00000022032	mus_musculus	TRUE	FALSE	FALSE		FALSE	TRUE	FALSE
SCARB1	ENSMUSG00000037936	mus_musculus	TRUE	FALSE	FALSE		FALSE	TRUE	FALSE
SCARB2	ENSMUSG00000029426	mus_musculus	TRUE	FALSE	FALSE		FALSE	TRUE	FALSE
SCARF1	ENSMUSG00000038188	mus_musculus	TRUE	FALSE	FALSE		FALSE	TRUE	FALSE
SCARF2	ENSMUSG00000012017	mus_musculus	TRUE	FALSE	FALSE		FALSE	TRUE	FALSE
SOD2	ENSMUSG00000006818	mus_musculus	TRUE	FALSE	FALSE		FALSE	TRUE	FALSE
SPI1	ENSMUSG00000002111	mus_musculus	TRUE	FALSE	TRUE		FALSE	TRUE	FALSE
SRCRB4D	ENSMUSG00000029699	mus_musculus	TRUE	FALSE	FALSE		FALSE	TRUE	FALSE
SSC5D	ENSMUSG00000035279	mus_musculus	TRUE	FALSE	FALSE		FALSE	TRUE	FALSE
STAB1	ENSMUSG00000042286	mus_musculus	TRUE	FALSE	FALSE		FALSE	TRUE	FALSE
STAB2	ENSMUSG00000035459	mus_musculus	TRUE	FALSE	FALSE		FALSE	TRUE	FALSE
TFR2	ENSMUSG00000029716	mus_musculus	TRUE	FALSE	FALSE		FALSE	TRUE	FALSE
TFRC	ENSMUSG00000022797	mus_musculus	TRUE	FALSE	FALSE		FALSE	TRUE	FALSE
TNFSF9	MGP_LPJ_G0023865	mus_musculus	TRUE	FALSE	FALSE		FALSE	TRUE	FALSE
TPSB2	ENSMUSG00000033825	mus_musculus	TRUE	FALSE	FALSE		FALSE	TRUE	FALSE
VASP	ENSMUSG00000030403	mus_musculus	TRUE	FALSE	FALSE		FALSE	TRUE	FALSE
VCAN	ENSMUSG00000021614	mus_musculus	TRUE	FALSE	FALSE		FALSE	TRUE	FALSE
MZB1	ENSMUSG00000024353	mus_musculus	TRUE	FALSE	FALSE	FALSE	TRUE	FALSE	FALSE
CD19	ENSMUSG00000030724	mus_musculus	TRUE	TRUE	FALSE		TRUE	FALSE	FALSE
TNFRSF13C	ENSMUSG00000068105	mus_musculus	TRUE	TRUE	FALSE		TRUE	FALSE	FALSE
AICDA	ENSMUSG00000040627	mus_musculus	TRUE	FALSE	FALSE		TRUE	FALSE	FALSE
CCL3	ENSMUSG00000000982	mus_musculus	TRUE	FALSE	FALSE		TRUE	FALSE	FALSE
CD24	ENSMUSG00000047139	mus_musculus	TRUE	FALSE	FALSE		TRUE	FALSE	FALSE
CD69	ENSMUSG00000030156	mus_musculus	TRUE	FALSE	TRUE		TRUE	FALSE	FALSE
EBI3	ENSMUSG00000003206	mus_musculus	TRUE	FALSE	FALSE		TRUE	FALSE	FALSE
IL12A	ENSMUSG00000027776	mus_musculus	TRUE	FALSE	FALSE		TRUE	FALSE	FALSE
IL12B	ENSMUSG00000004296	mus_musculus	TRUE	FALSE	FALSE		TRUE	FALSE	FALSE
LTA	ENSMUSG00000024402	mus_musculus	TRUE	FALSE	FALSE		TRUE	FALSE	FALSE
LTB	ENSMUSG00000024399	mus_musculus	TRUE	FALSE	FALSE		TRUE	FALSE	FALSE
MME	ENSMUSG00000027820	mus_musculus	TRUE	FALSE	FALSE		TRUE	FALSE	FALSE
PRSS3	ENSMUSG00000071519	mus_musculus	TRUE	FALSE	FALSE		TRUE	FALSE	FALSE
TCF3	ENSMUSG00000020167	mus_musculus	TRUE	FALSE	FALSE		TRUE	FALSE	FALSE
TGFB2	ENSMUSG00000039239	mus_musculus	TRUE	FALSE	FALSE		TRUE	FALSE	FALSE
TLR4	ENSMUSG00000039005	mus_musculus	TRUE	FALSE	FALSE		TRUE	FALSE	FALSE
ADAR	ENSMUSG00000027951	mus_musculus	TRUE	FALSE	FALSE	FALSE	FALSE	FALSE	FALSE
IFI44L	ENSMUSG00000039146	mus_musculus	TRUE	FALSE	FALSE	FALSE	FALSE	FALSE	FALSE
IFIH1	ENSMUSG00000026896	mus_musculus	TRUE	FALSE	FALSE	FALSE	FALSE	FALSE	FALSE
IFITM2	ENSMUSG00000060591	mus_musculus	TRUE	FALSE	FALSE	FALSE	FALSE	FALSE	FALSE
IFITM3	ENSMUSG00000025492	mus_musculus	TRUE	FALSE	FALSE	FALSE	FALSE	FALSE	FALSE
IRF1	ENSMUSG00000018899	mus_musculus	TRUE	FALSE	FALSE	FALSE	FALSE	FALSE	FALSE
LCK	ENSMUSG00000000409	mus_musculus	TRUE	FALSE	TRUE	FALSE	FALSE	FALSE	FALSE
LY6E	ENSMUSG00000022587	mus_musculus	TRUE	FALSE	FALSE	FALSE	FALSE	FALSE	FALSE
MCOLN2	ENSG00000153898	mus_musculus	TRUE	FALSE	FALSE	FALSE	FALSE	FALSE	FALSE
MIF	ENSMUSG00000033307	mus_musculus	TRUE	FALSE	FALSE	FALSE	FALSE	FALSE	FALSE
NAMPT	ENSMUSG00000020572	mus_musculus	TRUE	FALSE	FALSE	FALSE	FALSE	FALSE	FALSE
OASL	ENSMUSG00000029561	mus_musculus	TRUE	FALSE	FALSE	FALSE	FALSE	FALSE	FALSE
RTP4	ENSMUSG00000033355	mus_musculus	TRUE	FALSE	FALSE	FALSE	FALSE	FALSE	FALSE
TENT5C	ENSMUSG00000044468	mus_musculus	TRUE	FALSE	FALSE	FALSE	FALSE	FALSE	FALSE
TREX1	ENSMUSG00000049734	mus_musculus	TRUE	FALSE	FALSE	FALSE	FALSE	FALSE	FALSE
CEACAM1	ENSMUSG00000074272	mus_musculus	TRUE	FALSE	TRUE	TRUE	FALSE	FALSE	FALSE
FASLG	ENSMUSG00000000817	mus_musculus	TRUE	FALSE	TRUE	TRUE	FALSE	FALSE	FALSE
HMGB1	ENSMUSG00000066551	mus_musculus	TRUE	FALSE	TRUE	TRUE	FALSE	FALSE	FALSE
LAMP1	ENSMUSG00000031447	mus_musculus	TRUE	FALSE	TRUE	TRUE	FALSE	FALSE	FALSE
LAMP2	ENSMUSG00000016534	mus_musculus	TRUE	FALSE	TRUE	TRUE	FALSE	FALSE	FALSE
LEF1	ENSMUSG00000027985	mus_musculus	TRUE	FALSE	TRUE	TRUE	FALSE	FALSE	FALSE
MYC	ENSMUSG00000022346	mus_musculus	TRUE	FALSE	TRUE	TRUE	FALSE	FALSE	FALSE
NFATC1	ENSMUSG00000033016	mus_musculus	TRUE	FALSE	TRUE	TRUE	FALSE	FALSE	FALSE
NFATC2	ENSMUSG00000027544	mus_musculus	TRUE	FALSE	TRUE	TRUE	FALSE	FALSE	FALSE
STXBP2	ENSMUSG00000004626	mus_musculus	TRUE	FALSE	TRUE	TRUE	FALSE	FALSE	FALSE
ZBTB7	ENSMUSG00000028042	mus_musculus	TRUE	TRUE	FALSE		FALSE	FALSE	FALSE
ALK4	ENSMUSG00000000532	mus_musculus	TRUE	FALSE	TRUE		FALSE	FALSE	FALSE
CCL1	ENSMUSG00000020702	mus_musculus	TRUE	FALSE	FALSE		FALSE	FALSE	FALSE
CCL11	ENSMUSG00000020676	mus_musculus	TRUE	FALSE	TRUE		FALSE	FALSE	FALSE
CCL17	ENSMUSG00000031780	mus_musculus	TRUE	FALSE	FALSE		FALSE	FALSE	FALSE
CCL19	ENSMUSG00000071005	mus_musculus	TRUE	FALSE	FALSE		FALSE	FALSE	FALSE
CCL2	ENSMUSG00000035385	mus_musculus	TRUE	FALSE	FALSE		FALSE	FALSE	FALSE
CCL20	ENSMUSG00000026166	mus_musculus	TRUE	FALSE	FALSE		FALSE	FALSE	FALSE
CCL21	ENSMUSG00000094065	mus_musculus	TRUE	FALSE	FALSE		FALSE	FALSE	FALSE
CCL22	ENSMUSG00000031779	mus_musculus	TRUE	FALSE	FALSE		FALSE	FALSE	FALSE
CCR1	ENSMUSG00000025804	mus_musculus	TRUE	FALSE	FALSE		FALSE	FALSE	FALSE
HNF1A	ENSMUSG00000029556	mus_musculus	TRUE	FALSE	TRUE		FALSE	FALSE	FALSE
INHBA	ENSMUSG00000041324	mus_musculus	TRUE	FALSE	TRUE		FALSE	FALSE	FALSE
CD80	ENSMUSG00000075122	mus_musculus	TRUE	TRUE	FALSE		TRUE	TRUE
CD86	ENSMUSG00000022901	mus_musculus	TRUE	TRUE	FALSE		TRUE	TRUE
H2-AA	ENSMUSG00000036594	mus_musculus	TRUE	TRUE	FALSE		TRUE	TRUE
H2-AB1	ENSMUSG00000073421	mus_musculus	TRUE	TRUE	TRUE		TRUE	TRUE
H2-D1	ENSMUSG00000073411	mus_musculus	TRUE	TRUE	FALSE		TRUE	TRUE
H2-DMA	ENSMUSG00000037649	mus_musculus	TRUE	TRUE	FALSE		TRUE	TRUE
H2-DMB1	ENSMUSG00000079547	mus_musculus	TRUE	TRUE	FALSE		TRUE	TRUE
H2-DMB2	ENSMUSG00000037548	mus_musculus	TRUE	TRUE	FALSE		TRUE	TRUE
H2-EB1	ENSMUSG00000060586	mus_musculus	TRUE	TRUE	FALSE		TRUE	TRUE
H2-EB2	ENSMUSG00000067341	mus_musculus	TRUE	TRUE	FALSE		TRUE	TRUE
H2-K1	ENSMUSG00000061232	mus_musculus	TRUE	TRUE	FALSE		TRUE	TRUE
H2-KE6	ENSMUSG00000073422	mus_musculus	TRUE	TRUE	FALSE		TRUE	TRUE
H2-M2	ENSMUSG00000016283	mus_musculus	TRUE	TRUE	FALSE		TRUE	TRUE
H2-M3	ENSMUSG00000016206	mus_musculus	TRUE	TRUE	FALSE		TRUE	TRUE
H2-M5	ENSMUSG00000024459	mus_musculus	TRUE	TRUE	FALSE		TRUE	TRUE
H2-OA	ENSMUSG00000024334	mus_musculus	TRUE	TRUE	FALSE		TRUE	TRUE
H2-OB	ENSMUSG00000041538	mus_musculus	TRUE	TRUE	TRUE		TRUE	TRUE
H2-Q1	ENSMUSG00000079507	mus_musculus	TRUE	TRUE	FALSE		TRUE	TRUE
H2-Q10	ENSMUSG00000067235	mus_musculus	TRUE	TRUE	FALSE		TRUE	TRUE
H2-Q2	ENSMUSG00000091705	mus_musculus	TRUE	TRUE	FALSE		TRUE	TRUE
H2-Q4	ENSMUSG00000035929	mus_musculus	TRUE	TRUE	FALSE		TRUE	TRUE
H2-Q6	ENSMUSG00000073409	mus_musculus	TRUE	TRUE	FALSE		TRUE	TRUE
H2-Q7	ENSMUSG00000060550	mus_musculus	TRUE	TRUE	FALSE		TRUE	TRUE
H2-T22	ENSMUSG00000056116	mus_musculus	TRUE	TRUE	FALSE		TRUE	TRUE
H2-T23	ENSMUSG00000067212	mus_musculus	TRUE	TRUE	FALSE		TRUE	TRUE
H2-T24	ENSMUSG00000053835	mus_musculus	TRUE	TRUE	FALSE		TRUE	TRUE
H2-T3	ENSMUSG00000054128	mus_musculus	TRUE	TRUE	FALSE		TRUE	TRUE
ICOSLG	ENSMUSG00000000732	mus_musculus	TRUE	TRUE	FALSE		TRUE	TRUE
IFNG	ENSMUSG00000055170	mus_musculus	TRUE	TRUE	TRUE		TRUE	TRUE
MKI67	ENSMUSG00000031004	mus_musculus	TRUE	FALSE	TRUE		TRUE	TRUE
PDCD1	ENSMUSG00000026285	mus_musculus	TRUE	FALSE	TRUE		TRUE	TRUE
CD160	ENSMUSG00000038304	mus_musculus	TRUE	TRUE	TRUE		FALSE	TRUE
CD163	ENSMUSG00000008845	mus_musculus	TRUE	TRUE	FALSE		FALSE	TRUE
CD68	ENSMUSG00000018774	mus_musculus	TRUE	TRUE	FALSE		FALSE	TRUE
ENPP3	ENSMUSG00000019989	mus_musculus	TRUE	TRUE	FALSE		FALSE	TRUE
FCER1A	ENSMUSG00000005339	mus_musculus	TRUE	TRUE	FALSE		FALSE	TRUE
FCER2A	ENSMUSG00000005540	mus_musculus	TRUE	TRUE	TRUE		FALSE	TRUE
FCGR2	ENSMUSG00000026656	mus_musculus	TRUE	TRUE	FALSE		FALSE	TRUE
FUT4	ENSMUSG00000049307	mus_musculus	TRUE	TRUE	FALSE		FALSE	TRUE
HDC	ENSMUSG00000027360	mus_musculus	TRUE	TRUE	FALSE		FALSE	TRUE
IL3RA	ENSMUSG00000068758	mus_musculus	TRUE	TRUE	FALSE		FALSE	TRUE
MS4A2	ENSMUSG00000024680	mus_musculus	TRUE	TRUE	FALSE		FALSE	TRUE
SIGLECF	ENSMUSG00000039013	mus_musculus	TRUE	TRUE	FALSE		FALSE	TRUE
AHR	ENSMUSG00000019256	mus_musculus	TRUE	FALSE	TRUE		FALSE	TRUE
AXL	ENSMUSG00000002602	mus_musculus	TRUE	FALSE	TRUE		FALSE	TRUE
CD79A	ENSMUSG00000003379	mus_musculus	TRUE	TRUE	FALSE		TRUE	FALSE
CD79B	ENSMUSG00000040592	mus_musculus	TRUE	TRUE	FALSE		TRUE	FALSE
CR2	ENSMUSG00000026616	mus_musculus	TRUE	TRUE	FALSE		TRUE	FALSE
IGHA	ENSMUSG00000095079	mus_musculus	TRUE	TRUE	FALSE		TRUE	FALSE
IGHD	ENSMUSG00000104213	mus_musculus	TRUE	TRUE	FALSE		TRUE	FALSE
IGHE	ENSMUSG00000087642	mus_musculus	TRUE	TRUE	FALSE		TRUE	FALSE
IGHG1	ENSMUSG00000076614	mus_musculus	TRUE	TRUE	FALSE		TRUE	FALSE
IGHG2B	ENSMUSG00000076613	mus_musculus	TRUE	TRUE	FALSE		TRUE	FALSE
IGHG2C	ENSMUSG00000076612	mus_musculus	TRUE	TRUE	FALSE		TRUE	FALSE
IGHG3	ENSMUSG00000076615	mus_musculus	TRUE	TRUE	FALSE		TRUE	FALSE
IGHM	ENSMUSG00000076617	mus_musculus	TRUE	TRUE	FALSE		TRUE	FALSE
SDC1	ENSMUSG00000020592	mus_musculus	TRUE	TRUE	FALSE		TRUE	FALSE
TNF	ENSMUSG00000024401	mus_musculus	TRUE	TRUE	TRUE		TRUE	FALSE
BCL6	ENSMUSG00000022508	mus_musculus	TRUE	FALSE	TRUE		TRUE	FALSE
CD27	ENSMUSG00000030336	mus_musculus	TRUE	FALSE	TRUE		TRUE	FALSE
CSF2	ENSMUSG00000018916	mus_musculus	TRUE	FALSE	FALSE		TRUE	FALSE
CXCL13	ENSMUSG00000023078	mus_musculus	TRUE	FALSE	TRUE		TRUE	FALSE
CXCR3	ENSMUSG00000050232	mus_musculus	TRUE	FALSE	TRUE		TRUE	FALSE
CXCR5	ENSMUSG00000047880	mus_musculus	TRUE	FALSE	FALSE		TRUE	FALSE
FAS	ENSMUSG00000024778	mus_musculus	TRUE	FALSE	TRUE		TRUE	FALSE
TCF7	ENSMUSG00000000782	mus_musculus	TRUE	FALSE	TRUE	TRUE	FALSE	FALSE
BTLA	ENSMUSG00000052013	mus_musculus	TRUE	TRUE	TRUE		FALSE	FALSE
CD28	ENSMUSG00000026012	mus_musculus	TRUE	TRUE	TRUE		FALSE	FALSE
CD34	ENSMUSG00000016494	mus_musculus	TRUE	TRUE			FALSE	FALSE
CD3D	ENSMUSG00000032094	mus_musculus	TRUE	TRUE	TRUE		FALSE	FALSE
CD3E	ENSMUSG00000032093	mus_musculus	TRUE	TRUE	TRUE		FALSE	FALSE
CD3G	ENSMUSG00000002033	mus_musculus	TRUE	TRUE	TRUE		FALSE	FALSE
CD40	ENSMUSG00000017652	mus_musculus	TRUE	TRUE	FALSE		FALSE	FALSE
CD40LG	ENSMUSG00000031132	mus_musculus	TRUE	TRUE	TRUE		FALSE	FALSE
CD70	ENSMUSG00000019489	mus_musculus	TRUE	TRUE	TRUE		FALSE	FALSE
CD8B1	ENSMUSG00000053044	mus_musculus	TRUE	TRUE	TRUE		FALSE	FALSE
EOMES	ENSMUSG00000032446	mus_musculus	TRUE	TRUE	TRUE		FALSE	FALSE
FOXP3	ENSMUSG00000039521	mus_musculus	TRUE	TRUE	TRUE		FALSE	FALSE
GZMA	ENSMUSG00000023132	mus_musculus	TRUE	TRUE	TRUE		FALSE	FALSE
GZMB	ENSMUSG00000015437	mus_musculus	TRUE	TRUE	TRUE		FALSE	FALSE
GZMK	ENSMUSG00000042385	mus_musculus	TRUE	TRUE	TRUE		FALSE	FALSE
GZMM	ENSMUSG00000054206	mus_musculus	TRUE	TRUE	TRUE		FALSE	FALSE
ICOS	ENSMUSG00000026009	mus_musculus	TRUE	TRUE	TRUE		FALSE	FALSE
IFNGR1	ENSMUSG00000020009	mus_musculus	TRUE	TRUE	TRUE		FALSE	FALSE
IL2	ENSMUSG00000027720	mus_musculus	TRUE	TRUE	TRUE		FALSE	FALSE
IL2RA	ENSMUSG00000026770	mus_musculus	TRUE	TRUE	TRUE		FALSE	FALSE
KIT	ENSMUSG00000005672	mus_musculus	TRUE	TRUE	TRUE		FALSE	FALSE
KLRA3	ENSMUSG00000067591	mus_musculus	TRUE	TRUE	TRUE		FALSE	FALSE
KLRA9	ENSMUSG00000033024	mus_musculus	TRUE	TRUE	TRUE		FALSE	FALSE
KLRB1C	ENSMUSG00000030325	mus_musculus	TRUE	TRUE	TRUE		FALSE	FALSE
KLRC1	ENSMUSG00000030167	mus_musculus	TRUE	TRUE	TRUE		FALSE	FALSE
KLRC2	ENSMUSG00000052736	mus_musculus	TRUE	TRUE	TRUE		FALSE	FALSE
KLRD1	ENSMUSG00000030165	mus_musculus	TRUE	TRUE	TRUE		FALSE	FALSE
KLRG1	ENSMUSG00000030114	mus_musculus	TRUE	TRUE	TRUE		FALSE	FALSE
KLRK1	ENSMUSG00000030149	mus_musculus	TRUE	TRUE	TRUE		FALSE	FALSE
LY6A	ENSMUSG00000075602	mus_musculus	TRUE	TRUE	TRUE		FALSE	FALSE
NCR1	ENSMUSG00000062524	mus_musculus	TRUE	TRUE	TRUE		FALSE	FALSE
NKG7	ENSMUSG00000004612	mus_musculus	TRUE	TRUE	TRUE		FALSE	FALSE
PRF1	ENSMUSG00000037202	mus_musculus	TRUE	TRUE	TRUE		FALSE	FALSE
PTPRC	ENSMUSG00000026395	mus_musculus	TRUE	TRUE	FALSE		FALSE	FALSE
THY1	ENSMUSG00000032011	mus_musculus	TRUE	TRUE	TRUE		FALSE	FALSE
TRAC	ENSMUSG00000076928	mus_musculus	TRUE	TRUE	TRUE		FALSE	FALSE
TRBC1	ENSMUSG00000076490	mus_musculus	TRUE	TRUE	TRUE		FALSE	FALSE
TRBC2	ENSMUSG00000076498	mus_musculus	TRUE	TRUE	TRUE		FALSE	FALSE
TRDC	ENSMUSG00000104876	mus_musculus	TRUE	TRUE	TRUE		FALSE	FALSE
TRGC1	ENSMUSG00000076749	mus_musculus	TRUE	TRUE	TRUE		FALSE	FALSE
AKT1	ENSMUSG00000001729	mus_musculus	TRUE	FALSE	FALSE		FALSE	FALSE
ATXN1	ENSMUSG00000046876	mus_musculus	TRUE	FALSE	TRUE		FALSE	FALSE
B3GAT1	ENSMUSG00000045994	mus_musculus	TRUE	FALSE	TRUE		FALSE	FALSE
CBLB	ENSMUSG00000022637	mus_musculus	TRUE	FALSE	TRUE		FALSE	FALSE
CCL24	ENSMUSG00000004814	mus_musculus	TRUE	FALSE	FALSE		FALSE	FALSE
CCL25	ENSMUSG00000023235	mus_musculus	TRUE	FALSE	FALSE		FALSE	FALSE
CCL26	ENSMUSG00000070464	mus_musculus	TRUE	FALSE	FALSE		FALSE	FALSE
CCL27	ENSMUSG00000073888	mus_musculus	TRUE	FALSE	FALSE		FALSE	FALSE
CCL28	ENSMUSG00000074715	mus_musculus	TRUE	FALSE	FALSE		FALSE	FALSE
CCL4	ENSMUSG00000018930	mus_musculus	TRUE	FALSE	FALSE		FALSE	FALSE
CCL5	ENSMUSG00000035042	mus_musculus	TRUE	FALSE	FALSE		FALSE	FALSE
CCL7	ENSMUSG00000035373	mus_musculus	TRUE	FALSE	FALSE		FALSE	FALSE
CCL8	ENSMUSG00000009185	mus_musculus	TRUE	FALSE	FALSE		FALSE	FALSE
CCR10	ENSMUSG00000044052	mus_musculus	TRUE	FALSE	TRUE		FALSE	FALSE
CCR2	ENSMUSG00000049103	mus_musculus	TRUE	FALSE	TRUE		FALSE	FALSE
CCR4	ENSMUSG00000047898	mus_musculus	TRUE	FALSE	TRUE		FALSE	FALSE
CCR5	ENSMUSG00000079227	mus_musculus	TRUE	FALSE	FALSE		FALSE	FALSE
CCR6	ENSMUSG00000040899	mus_musculus	TRUE	FALSE	TRUE		FALSE	FALSE
CCR8	ENSMUSG00000042262	mus_musculus	TRUE	FALSE	FALSE		FALSE	FALSE
CCR9	ENSMUSG00000029530	mus_musculus	TRUE	FALSE	TRUE		FALSE	FALSE
CD101	ENSMUSG00000086564	mus_musculus	TRUE	FALSE	TRUE		FALSE	FALSE
CD2	ENSMUSG00000027863	mus_musculus	TRUE	FALSE	TRUE		FALSE	FALSE
CD200R1	ENSMUSG00000022667	mus_musculus	TRUE	FALSE	TRUE		FALSE	FALSE
CD226	ENSMUSG00000034028	mus_musculus	TRUE	FALSE	TRUE		FALSE	FALSE
CD274	ENSMUSG00000016496	mus_musculus	TRUE	FALSE	TRUE		FALSE	FALSE
CD36	ENSMUSG00000002944	mus_musculus	TRUE	FALSE	TRUE		FALSE	FALSE
CD38	ENSMUSG00000029084	mus_musculus	TRUE	FALSE	TRUE		FALSE	FALSE
CD44	ENSMUSG00000005087	mus_musculus	TRUE	FALSE	FALSE		FALSE	FALSE
CD5	ENSMUSG00000015854	mus_musculus	TRUE	FALSE	FALSE		FALSE	FALSE
CD84	ENSMUSG00000038147	mus_musculus	TRUE	FALSE	TRUE		FALSE	FALSE
CD96	ENSMUSG00000022657	mus_musculus	TRUE	FALSE	TRUE		FALSE	FALSE
CSF1	ENSMUSG00000014599	mus_musculus	TRUE	FALSE	FALSE		FALSE	FALSE
CTLA4	ENSMUSG00000026011	mus_musculus	TRUE	FALSE	TRUE		FALSE	FALSE
CX3CL1	ENSMUSG00000031778	mus_musculus	TRUE	FALSE	TRUE		FALSE	FALSE
CXCL1	ENSMUSG00000029380	mus_musculus	TRUE	FALSE	TRUE		FALSE	FALSE
CXCL10	ENSMUSG00000034855	mus_musculus	TRUE	FALSE	TRUE		FALSE	FALSE
CXCL11	ENSMUSG00000060183	mus_musculus	TRUE	FALSE	TRUE		FALSE	FALSE
CXCL12	ENSMUSG00000061353	mus_musculus	TRUE	FALSE	TRUE		FALSE	FALSE
CXCL16	ENSMUSG00000018920	mus_musculus	TRUE	FALSE	TRUE		FALSE	FALSE
CXCL2	ENSMUSG00000058427	mus_musculus	TRUE	FALSE	FALSE		FALSE	FALSE
CXCL3	ENSMUSG00000029379	mus_musculus	TRUE	FALSE	FALSE		FALSE	FALSE
CXCL5	ENSMUSG00000029371	mus_musculus	TRUE	FALSE	FALSE		FALSE	FALSE
CXCL9	ENSMUSG00000029417	mus_musculus	TRUE	FALSE	TRUE		FALSE	FALSE
CXCR4	ENSMUSG00000045382	mus_musculus	TRUE	FALSE	TRUE		FALSE	FALSE
CXCR6	ENSMUSG00000048521	mus_musculus	TRUE	FALSE	TRUE		FALSE	FALSE
EGR1	ENSMUSG00000038418	mus_musculus	TRUE	FALSE	FALSE		FALSE	FALSE
EGR2	ENSMUSG00000037868	mus_musculus	TRUE	FALSE	FALSE		FALSE	FALSE
ENTPD1	ENSMUSG00000048120	mus_musculus	TRUE	FALSE	TRUE		FALSE	FALSE
GAL3ST2	ENSMUSG00000094651	mus_musculus	TRUE	FALSE	TRUE		FALSE	FALSE
GATA3	ENSMUSG00000015619	mus_musculus	TRUE	FALSE	TRUE		FALSE	FALSE
HAVCR1	ENSMUSG00000040405	mus_musculus	TRUE	FALSE	TRUE		FALSE	FALSE
HAVCR2	ENSMUSG00000020399	mus_musculus	TRUE	FALSE	TRUE		FALSE	FALSE
IDO1	ENSMUSG00000031551	mus_musculus	TRUE	FALSE	TRUE		FALSE	FALSE
IFNA1	ENSMUSG00000095498	mus_musculus	TRUE	FALSE	FALSE		FALSE	FALSE
IFNA2	ENSMUSG00000078354	mus_musculus	TRUE	FALSE	FALSE		FALSE	FALSE
IFNA6	ENSMUSG00000101252	mus_musculus	TRUE	FALSE	FALSE		FALSE	FALSE
IFNA7	ENSMUSG00000100713	mus_musculus	TRUE	FALSE	FALSE		FALSE	FALSE
IFNAR1	ENSMUSG00000022967	mus_musculus	TRUE	FALSE	FALSE		FALSE	FALSE
IFNAR2	ENSMUSG00000022971	mus_musculus	TRUE	FALSE	FALSE		FALSE	FALSE
IFNL3	ENSMUSG00000060747	mus_musculus	TRUE	FALSE	FALSE		FALSE	FALSE
IL10	ENSMUSG00000016529	mus_musculus	TRUE	FALSE	TRUE		FALSE	FALSE
IL11	ENSMUSG00000004371	mus_musculus	TRUE	FALSE	FALSE		FALSE	FALSE
IL12RB1	ENSMUSG00000000791	mus_musculus	TRUE	FALSE	TRUE		FALSE	FALSE
IL13	ENSMUSG00000020383	mus_musculus	TRUE	FALSE	TRUE		FALSE	FALSE
IL13RA1	ENSMUSG00000017057	mus_musculus	TRUE	FALSE	TRUE		FALSE	FALSE
IL15	ENSMUSG00000031712	mus_musculus	TRUE	FALSE	FALSE		FALSE	FALSE
IL16	ENSMUSG00000001741	mus_musculus	TRUE	FALSE	FALSE		FALSE	FALSE
IL17A	ENSMUSG00000025929	mus_musculus	TRUE	FALSE	TRUE		FALSE	FALSE
IL17B	ENSMUSG00000024578	mus_musculus	TRUE	FALSE	TRUE		FALSE	FALSE
IL17F	ENSMUSG00000041872	mus_musculus	TRUE	FALSE	TRUE		FALSE	FALSE
IL17RA	ENSMUSG00000002897	mus_musculus	TRUE	FALSE	TRUE		FALSE	FALSE
IL17RB	ENSMUSG00000015966	mus_musculus	TRUE	FALSE	TRUE		FALSE	FALSE
IL17RE	ENSMUSG00000043088	mus_musculus	TRUE	FALSE	TRUE		FALSE	FALSE
IL18	ENSMUSG00000039217	mus_musculus	TRUE	FALSE	FALSE		FALSE	FALSE
IL19	ENSMUSG00000016524	mus_musculus	TRUE	FALSE	FALSE		FALSE	FALSE
IL1A	ENSMUSG00000027399	mus_musculus	TRUE	FALSE	FALSE		FALSE	FALSE
IL1B	ENSMUSG00000027398	mus_musculus	TRUE	FALSE	FALSE		FALSE	FALSE
IL1R1	ENSMUSG00000026072	mus_musculus	TRUE	FALSE	TRUE		FALSE	FALSE
IL1R2	ENSMUSG00000026073	mus_musculus	TRUE	FALSE	TRUE		FALSE	FALSE
IL1RAP	ENSMUSG00000022514	mus_musculus	TRUE	FALSE	FALSE		FALSE	FALSE
IL1RL1	ENSMUSG00000026069	mus_musculus	TRUE	FALSE	TRUE		FALSE	FALSE
IL20	ENSMUSG00000026416	mus_musculus	TRUE	FALSE	FALSE		FALSE	FALSE
IL21	ENSMUSG00000027718	mus_musculus	TRUE	FALSE	TRUE		FALSE	FALSE
IL21R	ENSMUSG00000030745	mus_musculus	TRUE	FALSE	TRUE		FALSE	FALSE
IL22	ENSMUSG00000074695	mus_musculus	TRUE	FALSE	TRUE		FALSE	FALSE
IL23A	ENSMUSG00000025383	mus_musculus	TRUE	FALSE	FALSE		FALSE	FALSE
IL23R	ENSMUSG00000049093	mus_musculus	TRUE	FALSE	TRUE		FALSE	FALSE
IL24	ENSMUSG00000026420	mus_musculus	TRUE	FALSE	FALSE		FALSE	FALSE
IL25	ENSMUSG00000040770	mus_musculus	TRUE	FALSE	FALSE		FALSE	FALSE
IL27	ENSMUSG00000044701	mus_musculus	TRUE	FALSE	FALSE		FALSE	FALSE
IL2RB	ENSMUSG00000068227	mus_musculus	TRUE	FALSE	TRUE		FALSE	FALSE
IL3	ENSMUSG00000018914	mus_musculus	TRUE	FALSE	FALSE		FALSE	FALSE
IL31	ENSMUSG00000029437	mus_musculus	TRUE	FALSE	FALSE		FALSE	FALSE
IL33	ENSMUSG00000024810	mus_musculus	TRUE	FALSE	FALSE		FALSE	FALSE
IL34	ENSMUSG00000031750	mus_musculus	TRUE	FALSE	FALSE		FALSE	FALSE
IL4	ENSMUSG00000000869	mus_musculus	TRUE	FALSE	TRUE		FALSE	FALSE
IL5	ENSMUSG00000036117	mus_musculus	TRUE	FALSE	TRUE		FALSE	FALSE
IL6	ENSMUSG00000025746	mus_musculus	TRUE	FALSE	TRUE		FALSE	FALSE
IL7	ENSMUSG00000040329	mus_musculus	TRUE	FALSE	FALSE		FALSE	FALSE
IL7R	ENSMUSG00000003882	mus_musculus	TRUE	FALSE	TRUE		FALSE	FALSE
IL9	ENSMUSG00000021538	mus_musculus	TRUE	FALSE	TRUE		FALSE	FALSE
ITGA1	ENSMUSG00000042284	mus_musculus	TRUE	FALSE	TRUE		FALSE	FALSE
ITGA2	ENSMUSG00000015533	mus_musculus	TRUE	FALSE	TRUE		FALSE	FALSE
ITGA4	MGP_BALBcJ_G0025849	mus_musculus	TRUE	FALSE	TRUE		FALSE	FALSE
ITGA5	ENSMUSG00000000555	mus_musculus	TRUE	FALSE	TRUE		FALSE	FALSE
ITGAE	ENSMUSG00000005947	mus_musculus	TRUE	FALSE	TRUE		FALSE	FALSE
LAG3	ENSMUSG00000030124	mus_musculus	TRUE	FALSE	TRUE		FALSE	FALSE
LAYN	ENSMUSG00000060594	mus_musculus	TRUE	FALSE	TRUE		FALSE	FALSE
MERTK	ENSMUSG00000014361	mus_musculus	TRUE	FALSE	TRUE		FALSE	FALSE
NR4A1	ENSMUSG00000023034	mus_musculus	TRUE	FALSE	TRUE		FALSE	FALSE
NR4A2	ENSMUSG00000026826	mus_musculus	TRUE	FALSE	TRUE		FALSE	FALSE
NR4A3	ENSMUSG00000028341	mus_musculus	TRUE	FALSE	TRUE		FALSE	FALSE
NT5E	ENSMUSG00000032420	mus_musculus	TRUE	FALSE	TRUE		FALSE	FALSE
PDCD1LG2	ENSMUSG00000016498	mus_musculus	TRUE	FALSE	FALSE		FALSE	FALSE
PDGFRA	ENSMUSG00000029231	mus_musculus	TRUE	FALSE	TRUE		FALSE	FALSE
PDGFRB	ENSMUSG00000024620	mus_musculus	TRUE	FALSE	TRUE		FALSE	FALSE
PDK2	ENSMUSG00000038967	mus_musculus	TRUE	FALSE	FALSE		FALSE	FALSE
PF4	ENSMUSG00000029373	mus_musculus	TRUE	FALSE	FALSE		FALSE	FALSE
PPBP	ENSMUSG00000029372	mus_musculus	TRUE	FALSE	FALSE		FALSE	FALSE
PTGDR2	ENSMUSG00000034117	mus_musculus	TRUE	FALSE	TRUE		FALSE	FALSE
RORA	ENSMUSG00000032238	mus_musculus	TRUE	FALSE	TRUE		FALSE	FALSE
RORC	ENSMUSG00000028150	mus_musculus	TRUE	FALSE	TRUE		FALSE	FALSE
S1PR1	ENSMUSG00000045092	mus_musculus	TRUE	FALSE	TRUE		FALSE	FALSE
S1PR5	ENSMUSG00000045087	mus_musculus	TRUE	FALSE	TRUE		FALSE	FALSE
SELL	ENSMUSG00000026581	mus_musculus	TRUE	FALSE	TRUE		FALSE	FALSE
SOCS1	ENSMUSG00000038037	mus_musculus	TRUE	FALSE	TRUE		FALSE	FALSE
STAT3	ENSMUSG00000004040	mus_musculus	TRUE	FALSE	FALSE		FALSE	FALSE
TGFB1	ENSMUSG00000002603	mus_musculus	TRUE	FALSE	TRUE		FALSE	FALSE
TIGIT	ENSMUSG00000071552	mus_musculus	TRUE	FALSE	TRUE		FALSE	FALSE
TNFRSF10B	ENSMUSG00000022074	mus_musculus	TRUE	FALSE	TRUE		FALSE	FALSE
TNFRSF14	ENSMUSG00000042333	mus_musculus	TRUE	FALSE	TRUE		FALSE	FALSE
TNFRSF18	ENSMUSG00000041954	mus_musculus	TRUE	FALSE	TRUE		FALSE	FALSE
TNFRSF4	ENSMUSG00000029075	mus_musculus	TRUE	FALSE	TRUE		FALSE	FALSE
TNFRSF9	ENSMUSG00000028965	mus_musculus	TRUE	FALSE	TRUE		FALSE	FALSE
TNFSF10	ENSMUSG00000039304	mus_musculus	TRUE	FALSE	TRUE		FALSE	FALSE
TNFSF11	ENSMUSG00000022015	mus_musculus	TRUE	FALSE	TRUE		FALSE	FALSE
TNFSF18	ENSMUSG00000066755	mus_musculus	TRUE	FALSE	TRUE		FALSE	FALSE
TOX	ENSMUSG00000041272	mus_musculus	TRUE	FALSE	TRUE		FALSE	FALSE
TXLNA	ENSMUSG00000053841	mus_musculus	TRUE	FALSE	FALSE		FALSE	FALSE
TYRO3	ENSMUSG00000027298	mus_musculus	TRUE	FALSE	TRUE		FALSE	FALSE
VSIG4	ENSMUSG00000044206	mus_musculus	TRUE	FALSE	TRUE		FALSE	FALSE
VSIR	ENSMUSG00000020101	mus_musculus	TRUE	FALSE	TRUE		FALSE	FALSE
XCL1	ENSMUSG00000026573	mus_musculus	TRUE	FALSE	FALSE		FALSE	FALSE
